# Geographic population structure and distinct population dynamics of globally abundant freshwater bacteria

**DOI:** 10.1101/2023.07.13.548520

**Authors:** M. Hoetzinger, M.W. Hahn, L.Y. Andersson, N. Buckley, C. Ramsin, M. Buck, J.K. Nuy, S.L. Garcia, F. Puente-Sánchez, S. Bertilsson

**Affiliations:** Department of Aquatic Sciences and Assessment, Swedish University of Agricultural Sciences, Uppsala, Sweden; Faculty of Chemistry, Biotechnology and Food Science, Norwegian University of Life Sciences, Ås, Norway; Research Department for Limnology, University of Innsbruck, Mondsee, Austria; Department of Ecology, Environment, and Plant Sciences, Science for Life Laboratory, Stockholm University, Stockholm, Sweden; Centre for Water and Environmental Research, University of Duisburg-Essen, Essen, Germany

## Abstract

Geographic separation is a principal factor for structuring populations of macroorganisms, with important consequences for evolution, by means of processes such as allopatric speciation. For free-living prokaryotes, implications of geographic separation on their evolution are more unclear. The limited phylogenetic resolution of commonly used markers such as 16S rRNA gene sequences have since long impeded prokaryotic population genetics. However, the vast amount of metagenome sequencing data generated during the last decades from various habitats around the world, now provides an excellent opportunity for such investigations. Here we exploited publicly available and new freshwater metagenomes in combination with genomes of abundant freshwater bacteria to study the impact of geographic separation on population structure. We focused on species that were detected across broad geographic ranges at high enough sequence coverage for meaningful population genomic analyses, i.e. members of the predominant freshwater taxa acI, LD12, *Polynucleobacter* and *Ca*. Methylopumilus. Population differentiation increased significantly with spatial distance in all species, but notable dispersal barriers (e.g. oceanic) were not apparent. Yet, the different species showed contrasting rates of geographic divergence and strikingly different population dynamics in time series within individual lakes. While certain populations hardly diverged over several years, others displayed high divergence after merely a few months, similar in scale to populations separated by thousands of kilometers. We speculate that populations with higher strain diversity evolve more monotonously, while low strain diversity enables more drastic clonal expansion of genotypes which will be reflected in strong but transient differentiation between temporally or spatially adjacent populations.
