## Supplementary material for "Geographic population structure and distinct population dynamics of globally abundant freshwater bacteria": Suppl. Table S2

### Sheet: Sheet1
metagenome name/accession	metagenome size (Gbp)	species	genome size (bp)	# mapped bases	% mapped bases	depth/Gbp	median coverage depth	coverage breadth (%)	# loci passing Pogenom thresholds 1	# polymorphic loci (in all metagenomes of species) 1	% polymorphic loci (in all metagenomes of species) 1	in final analysis? 2	# polymorphic loci 1	% Polymorphic loci 1	# alleles 1	# di-allelic loci 1	% di-allelic loci 1	# tri-allelic loci 1	% tri-allelic loci 1	# tetra-allelic loci 1	% tetra-allelic loci 1	Entrnoncorr 1	Pi 1	ANIr90	ANIr95		notes
Erken-D8	9.95439	Fsp	925141	42587860	0.42783	4.62448	32	83.2269	296334	7459	2.51709	yes	3914	1.32081	11556	3734	1.26006	177	0.0597299	3	0.00101237	22.2438	0.00471148	95.6523	97.5384		1 only loci that passed the used Pogenom thresholds (minimum coverage of 15 in all metagenomes of the species after subsampling to a median coverage of 30) are considered here
ERR4011031	10.1925	Fsp	925141	57963967	0.568693	6.14709	52	86.1465	296334	7459	2.51709	yes	3965	1.33802	11619	3777	1.27458	181	0.0610797	7	0.0023622	25.339	0.00472208	95.687	97.469		2 certain metagenomes were excluded from final analysis of a species due to the presence of putative sister species (see main text and Suppl. Fig. S9)
ERR4011032	13.9178	Fsp	925141	88363413	0.634895	6.86268	75	87.5974	296334	7459	2.51709	yes	3905	1.31777	11571	3703	1.2496	197	0.066479	5	0.00168729	25.081	0.00462946	95.7925	97.4698
ERR4011033	17.5402	Fsp	925141	111651578	0.636547	6.88054	94	87.8784	296334	7459	2.51709	yes	3920	1.32283	11581	3724	1.25669	190	0.0641168	6	0.00202474	24.3625	0.00461503	96.0454	97.5762
ERR4011034	5.86989	Fsp	925141	49012517	0.834982	9.02546	44	85.8289	296334	7459	2.51709	yes	3898	1.31541	11542	3715	1.25365	181	0.0610797	2	0.000674914	21.9458	0.00456354	95.9478	97.5295
ERR4011035	12.7683	Fsp	925141	61195924	0.479282	5.18064	55	86.8817	296334	7459	2.51709	yes	3894	1.31406	11531	3720	1.25534	170	0.0573677	4	0.00134983	24.3651	0.00460314	95.7019	97.4721
ERR4011037	14.4871	Fsp	925141	69976295	0.483025	5.2211	62	87.2227	296334	7459	2.51709	yes	3869	1.30562	11538	3664	1.23644	200	0.0674914	5	0.00168729	24.6159	0.00464023	95.6349	97.4668
ERR4011038	11.2031	Fsp	925141	47107496	0.420485	4.54509	43	85.8598	296334	7459	2.51709	yes	3868	1.30528	11508	3691	1.24555	173	0.0583801	4	0.00134983	24.3271	0.00457158	95.652	97.4607
SRR12685687	27.615	Fsp	925141	62907500	0.227802	2.46235	35	82.74	296334	7459	2.51709	yes	3896	1.31473	11567	3689	1.24488	202	0.0681663	5	0.00168729	25.9401	0.00457158	96.3489	97.7642
SRR5260446	20.5846	Fsp	925141	448795966	2.18026	23.5667	377	94.0503	296334	7459	2.51709	yes	4060	1.37008	11736	3847	1.2982	209	0.0705285	4	0.00134983	21.929	0.00486941	97.1791	98.1061
SRR5260447	18.1366	Fsp	925141	193564359	1.06726	11.5362	126	91.6735	296334	7459	2.51709	yes	3988	1.34578	11653	3786	1.27761	198	0.0668165	4	0.00134983	22.9961	0.00478215	97.0813	98.0531
SRR5260448	44.4512	Fsp	925141	341055663	0.767259	8.29343	193	91.9993	296334	7459	2.51709	yes	3963	1.33734	11620	3768	1.27154	192	0.0647918	3	0.00101237	20.7936	0.00471074	96.9034	97.9525
SRR5260494	23.8018	Fsp	925141	660216047	2.77381	29.9826	411	91.6541	296334	7459	2.51709	yes	3964	1.33768	11642	3750	1.26546	209	0.0705285	5	0.00168729	25.2118	0.00473957	97.194	98.0786
SRR5260495	14.3098	Fsp	925141	768014883	5.36704	58.0132	632	92.2266	296334	7459	2.51709	yes	3975	1.34139	11648	3767	1.2712	202	0.0681663	6	0.00202474	25.2504	0.004822	97.2926	98.1269
SRR5260496	22.765	Fsp	925141	579609886	2.54605	27.5207	339	91.6269	296334	7459	2.51709	yes	4013	1.35422	11668	3819	1.28875	192	0.0647918	2	0.000674914	21.9911	0.00476496	96.9372	97.9979
SRR5896114	35.6382	Fsp	925141	55592096	0.15599	1.68612	42	79.3027	296334	7459	2.51709	yes	3888	1.31203	11543	3696	1.24724	188	0.0634419	4	0.00134983	22.8371	0.00466954	95.4603	97.4276
SRR5896115	31.8525	Fsp	925141	50794711	0.159468	1.72372	38	79.0118	296334	7459	2.51709	yes	3925	1.32452	11566	3748	1.26479	172	0.0580426	5	0.00168729	24.4832	0.00465964	95.541	97.4348
SRR6201002	2.69891	Fsp	925141	35894184	1.32995	14.3757	34	92.259	296334	7459	2.51709	yes	3243	1.09437	10822	3123	1.05388	120	0.0404948	0	0	19.7103	0.00378849	95.8173	98.0637
SRR6201524	32.2851	Fsp	925141	477335589	1.4785	15.9814	384	93.1409	296334	7459	2.51709	yes	3769	1.27188	11392	3608	1.21755	158	0.0533182	3	0.00101237	23.4395	0.00438212	97.0827	98.0518
SRR6201526	35.5053	Fsp	925141	351514494	0.990033	10.7014	313	93.1943	296334	7459	2.51709	yes	3738	1.26141	11348	3591	1.21181	143	0.0482564	4	0.00134983	21.778	0.00436441	97.2857	98.1779
SRR6475632	31.2538	Fsp	925141	87337382	0.279445	3.02057	49	86.8047	296334	7459	2.51709	yes	4748	1.60225	12465	4498	1.51788	242	0.0816646	8	0.00269966	27.5418	0.00589888	95.569	97.1376
SRR7054680	41.7175	Fsp	925141	56470053	0.135363	1.46316	45	86.7323	296334	7459	2.51709	yes	4799	1.61946	12555	4512	1.52261	277	0.0934756	10	0.00337457	27.1831	0.00594545	96.6268	97.8228
SRR7054681	49.0172	Fsp	925141	155589048	0.317417	3.43102	127	90.2094	296334	7459	2.51709	yes	4870	1.64342	12599	4606	1.55433	258	0.0870639	6	0.00202474	25.1382	0.00620249	96.7353	97.869
SRR8561391	85.2891	Fsp	925141	43070899	0.0504999	0.545861	34	77.6634	296334	7459	2.51709	no	NA	NA	NA	NA	NA	NA	NA	NA	NA	NA	0.00477376	NA	NA
DRR125121	3.15191	Fubi	1160202	99048744	3.1425	27.0858	67	84.427	384503	6242	1.62339	yes	3711	0.965142	10113	3559	0.92561	144	0.0374509	8	0.00208061	27.9607	0.00361419	97.3601	97.9701
DRR125122	4.73195	Fubi	1160202	287153326	6.06839	52.3046	191	88.3114	384503	6242	1.62339	yes	3691	0.95994	10092	3540	0.920669	143	0.0371909	8	0.00208061	27.3247	0.00360034	97.4571	98.0226
DRR125123	4.94027	Fubi	1160202	101708449	2.05876	17.7449	65	86.0682	384503	6242	1.62339	yes	3693	0.960461	10092	3541	0.920929	147	0.0382312	5	0.00130038	24.2267	0.00361927	97.4628	98.0375
SRR1173821	18.4709	Fubi	1160202	55727129	0.301703	2.60043	41	88.6156	384503	6242	1.62339	no	NA	NA	NA	NA	NA	NA	NA	NA	NA	NA	0.00355204	NA	NA
SRR4198666	28.4392	Fubi	1160202	58465982	0.205583	1.77196	35	87.9658	384503	6242	1.62339	no	NA	NA	NA	NA	NA	NA	NA	NA	NA	NA	0.00343414	NA	NA
SRR4198832	28.1234	Fubi	1160202	59643897	0.212079	1.82795	39	87.9201	384503	6242	1.62339	no	NA	NA	NA	NA	NA	NA	NA	NA	NA	NA	0.00341138	NA	NA
SRR6423811	3.2756	Fubi	1160202	49965200	1.52538	13.1475	44	87.3117	384503	6242	1.62339	yes	3669	0.954219	10059	3524	0.916508	142	0.0369308	3	0.000780228	19.5069	0.0036323	97.8043	98.2936
SRR7369916	8.13806	Fubi	1160202	52991663	0.651158	5.61245	47	88.7813	384503	6242	1.62339	yes	3732	0.970604	10117	3595	0.934973	131	0.03407	6	0.00156046	26.9645	0.00366076	97.075	98.2556
SRR7369917	7.84172	Fubi	1160202	53841524	0.686603	5.91796	48	89.2326	384503	6242	1.62339	yes	3725	0.968783	10114	3584	0.932112	135	0.0351103	6	0.00156046	24.2738	0.00368701	97.1403	98.2851
SRR7369918	8.40589	Fubi	1160202	42784983	0.508988	4.38706	41	88.0175	384503	6242	1.62339	yes	3762	0.978406	10156	3611	0.939134	150	0.0390114	1	0.000260076	21.8714	0.00368473	97.1193	98.2843
SRR7369919	8.76651	Fubi	1160202	38853312	0.443201	3.82004	36	88.2221	384503	6242	1.62339	yes	3716	0.966442	10100	3578	0.930552	134	0.0348502	4	0.0010403	24.3517	0.00366066	97.138	98.2922
SRR7369920	8.7765	Fubi	1160202	38408447	0.437628	3.772	35	87.6378	384503	6242	1.62339	yes	3760	0.977886	10157	3610	0.938874	145	0.037711	5	0.00130038	24.3328	0.00369897	97.0599	98.2859
SRR8075941	2.37818	Fubi	1160202	53466318	2.24821	19.3777	51	83.4722	384503	6242	1.62339	yes	3548	0.92275	9947	3396	0.883218	147	0.0382312	5	0.00130038	25.6674	0.00350555	97.251	98.29
SRR8075953	3.4627	Fubi	1160202	63431815	1.83186	15.7891	45	81.6284	384503	6242	1.62339	yes	3615	0.940175	10000	3480	0.905064	127	0.0330297	8	0.00208061	28.1441	0.00355365	97.8104	98.347
SRR8075960	3.68013	Fubi	1160202	53958933	1.46622	12.6377	35	80.7914	384503	6242	1.62339	yes	3619	0.941215	10026	3461	0.900123	151	0.0392715	7	0.00182053	25.6048	0.00352594	97.6851	98.3325
SRR8075965	2.49272	Fubi	1160202	52650116	2.11216	18.2051	51	82.9216	384503	6242	1.62339	yes	3393	0.882438	9756	3276	0.852009	113	0.0293886	4	0.0010403	24.104	0.00335144	97.6793	98.3179
SRR8075990	2.28392	Fubi	1160202	43079335	1.8862	16.2575	42	82.6073	384503	6242	1.62339	yes	3383	0.879837	9747	3265	0.849148	114	0.0296487	4	0.0010403	21.9646	0.00333457	97.7535	98.3156
SRR8894380	70.4946	Fubi	1160202	537116358	0.761925	6.56718	433	88.5619	384503	6242	1.62339	yes	3844	0.999732	10278	3660	0.951878	176	0.0457734	8	0.00208061	28.4184	0.00374182	96.9953	98.1272
SRR9302958	51.8485	Fubi	1160202	79722680	0.153761	1.32529	34	76.4531	384503	6242	1.62339	no	NA	NA	NA	NA	NA	NA	NA	NA	NA	NA	0.00310256	NA	NA
SRR9302959	53.0103	Fubi	1160202	183578517	0.346307	2.98489	154	84.1013	384503	6242	1.62339	yes	3794	0.986728	10217	3622	0.941995	163	0.0423924	9	0.00234068	25.3599	0.00367383	97.1787	98.1887
SRR9302960	60.4929	Fubi	1160202	1086252911	1.79567	15.4772	862	90.6256	384503	6242	1.62339	yes	3904	1.01534	10334	3722	0.968003	176	0.0457734	6	0.00156046	24.4142	0.00379835	96.8092	98.0806
SRR9302961	63.9793	Fubi	1160202	489248042	0.764698	6.59108	417	89.6427	384503	6242	1.62339	yes	3713	0.965662	10115	3561	0.926131	144	0.0374509	8	0.00208061	25.9845	0.00361223	97.6845	98.2836
SRR9302962	63.4264	Fubi	1160202	183677304	0.289591	2.49604	185	88.5509	384503	6242	1.62339	yes	3622	0.941995	10022	3473	0.903244	140	0.0364106	9	0.00234068	26.1088	0.00354085	97.6445	98.2645
ERR3761206	14.8412	Muni	1268083	99533995	0.670661	5.28878	75	96.3982	539371	10365	1.92168	yes	5047	0.93572	15586	4875	0.903831	170	0.0315182	2	0.000370802	21.7817	0.0033815	98.0657	98.7153
ERR3761209	6.0258	Muni	1268083	39661110	0.658189	5.19042	31	94.5564	539371	10365	1.92168	yes	5008	0.928489	15533	4849	0.89901	158	0.0292934	1	0.000185401	20.7879	0.00336591	97.9338	98.6593
ERR3761210	83.1572	Muni	1268083	545199221	0.655625	5.1702	442	99.8038	539371	10365	1.92168	yes	5078	0.941467	15611	4911	0.910505	166	0.0307766	1	0.000185401	20.8089	0.00337395	98.0507	98.6944
ERR3761211	82.8901	Muni	1268083	545726520	0.658374	5.19188	442	99.8306	539371	10365	1.92168	yes	5072	0.940355	15601	4910	0.91032	160	0.0296642	2	0.000370802	20.7936	0.00337637	97.9307	98.6421
ERR3761212	91.1059	Muni	1268083	592881597	0.650761	5.13185	473	99.893	539371	10365	1.92168	yes	5068	0.939613	15582	4920	0.912174	147	0.027254	1	0.000185401	21.7622	0.00334914	97.8614	98.5898
ERR3761213	91.6804	Muni	1268083	600379830	0.654861	5.16418	479	99.9081	539371	10365	1.92168	yes	5088	0.943321	15626	4916	0.911432	171	0.0317036	1	0.000185401	20.8472	0.00337962	97.9344	98.6095
ERR3761214	88.5622	Muni	1268083	65248166	0.073675	0.580995	49	96.5674	539371	10365	1.92168	yes	5095	0.944619	15635	4925	0.913101	165	0.0305912	5	0.000927006	23.9767	0.00338078	96.0058	98.4324
ERR3761215	88.8261	Muni	1268083	65438097	0.0736699	0.580955	51	96.0119	539371	10365	1.92168	yes	5068	0.939613	15593	4909	0.910134	158	0.0292934	1	0.000185401	20.8814	0.00337029	96.1225	98.4861
ERR3761218	73.3285	Muni	1268083	52648042	0.0717975	0.566189	39	95.4467	539371	10365	1.92168	yes	5031	0.932753	15562	4865	0.901977	166	0.0307766	0	0	20.8089	0.00335426	95.9904	98.4377
ERR3761219	72.9984	Muni	1268083	52397950	0.0717796	0.566048	39	94.9729	539371	10365	1.92168	yes	5088	0.943321	15602	4941	0.916067	145	0.0268832	2	0.000370802	22.7437	0.00337886	95.9006	98.4299
ERR3761220	32.1247	Muni	1268083	134726308	0.419385	3.30724	75	99.5144	539371	10365	1.92168	yes	4886	0.90587	15410	4728	0.876577	157	0.029108	1	0.000185401	21.8714	0.00319743	98.1106	98.8005
ERR3761221	32.0488	Muni	1268083	135078217	0.421477	3.32373	75	99.3148	539371	10365	1.92168	yes	4934	0.914769	15452	4781	0.886403	153	0.0283664	0	0	19.7103	0.003224	98.1178	98.7639
ERR4011032	13.9178	Muni	1268083	65681695	0.471926	3.72157	61	93.136	539371	10365	1.92168	yes	4924	0.912915	15438	4776	0.885476	147	0.027254	1	0.000185401	22.1184	0.00326781	97.9112	98.5712
ERR4011033	17.5402	Muni	1268083	72866660	0.415427	3.27602	67	93.1414	539371	10365	1.92168	yes	5003	0.927562	15509	4865	0.901977	135	0.0250292	3	0.000556203	23.3175	0.00329656	97.4308	98.5142
ERR4011035	12.7683	Muni	1268083	38513798	0.301637	2.37869	35	91.5572	539371	10365	1.92168	yes	4959	0.919404	15448	4835	0.896415	124	0.0229897	0	0	19.7103	0.00323246	97.8398	98.5787
ERR4011037	14.4871	Muni	1268083	38237478	0.263942	2.08142	35	91.856	539371	10365	1.92168	yes	4923	0.91273	15427	4789	0.887886	129	0.0239167	5	0.000927006	25.6696	0.00323815	97.8887	98.6066
SRR1173821	18.4709	Muni	1268083	77946619	0.421997	3.32784	68	90.1907	539371	10365	1.92168	yes	5123	0.94981	15626	4988	0.924781	132	0.024473	3	0.000556203	23.6691	0.003355	97.8122	98.4739
SRR12261223	28.5667	Muni	1268083	35124692	0.122957	0.969629	32	88.7027	539371	10365	1.92168	yes	4736	0.87806	15231	4607	0.854143	128	0.0237313	1	0.000185401	20.6985	0.00315272	97.3095	98.1963
SRR4198666	28.4392	Muni	1268083	95452844	0.335639	2.64682	83	90.3562	539371	10365	1.92168	yes	5341	0.990228	15867	5182	0.960749	157	0.029108	2	0.000370802	23.031	0.00360817	96.7283	98.2259
SRR4198832	28.1234	Muni	1268083	163595244	0.581704	4.58727	152	91.1018	539371	10365	1.92168	yes	5283	0.979474	15792	5141	0.953147	140	0.0259562	2	0.000370802	21.776	0.00362699	96.6798	98.1806
SRR5260498	32.2156	Muni	1268083	96160660	0.298491	2.35387	64	91.9967	539371	10365	1.92168	yes	4887	0.906055	15389	4750	0.880655	137	0.0254	0	0	20.8089	0.00312996	97.5776	98.3347
SRR5260499	16.5483	Muni	1268083	90989804	0.549844	4.33603	65	91.9619	539371	10365	1.92168	yes	4853	0.899752	15367	4706	0.872498	145	0.0268832	2	0.000370802	22.8746	0.00315864	97.5528	98.3085
SRR5260500	26.2098	Muni	1268083	101214401	0.38617	3.04531	65	92.2137	539371	10365	1.92168	yes	4942	0.916252	15451	4800	0.889925	140	0.0259562	2	0.000370802	22.8247	0.00319971	97.2739	98.151
SRR6754086	63.0023	Muni	1268083	46897152	0.0744372	0.587005	35	96.0074	539371	10365	1.92168	yes	5016	0.929972	15549	4850	0.899196	164	0.0304058	2	0.000370802	22.0958	0.00331644	96.2024	98.4589
SRR6754088	66.5455	Muni	1268083	72680000	0.109218	0.861288	55	96.8568	539371	10365	1.92168	yes	4988	0.924781	15498	4844	0.898083	143	0.0265124	1	0.000185401	20.8089	0.00330768	96.2257	98.5334
SRR6754092	66.4386	Muni	1268083	55350601	0.0833109	0.656983	41	96.1197	539371	10365	1.92168	yes	5055	0.937203	15573	4903	0.909022	151	0.0279956	1	0.000185401	21.98	0.00338023	96.0233	98.5475
SRR6754093	64.1735	Muni	1268083	269804525	0.42043	3.31548	158	99.8464	539371	10365	1.92168	yes	4923	0.91273	15430	4782	0.886588	140	0.0259562	1	0.000185401	19.7103	0.00324448	98.0768	98.7744
SRR6754098	36.2446	Muni	1268083	57802861	0.15948	1.25765	45	99.848	539371	10365	1.92168	yes	5314	0.985222	15833	5161	0.956855	152	0.028181	1	0.000185401	21.8714	0.00361373	96.1984	98.5504
SRR6754100	45.1234	Muni	1268083	129749239	0.287543	2.26754	114	99.8985	539371	10365	1.92168	yes	5208	0.965569	15721	5062	0.938501	144	0.0266978	2	0.000370802	21.7261	0.00348729	97.2536	98.7391
SRR6754101	48.6303	Muni	1268083	163274853	0.335747	2.64767	136	99.9069	539371	10365	1.92168	yes	5316	0.985592	15858	5142	0.953333	171	0.0317036	3	0.000556203	24.0532	0.00361193	97.9475	98.8283
SRR6754102	36.6075	Muni	1268083	113082547	0.308905	2.436	91	99.8197	539371	10365	1.92168	yes	4806	0.891038	15309	4668	0.865453	138	0.0255854	0	0	18.6497	0.00312747	97.6062	98.7151
SRR6754103	28.6129	Muni	1268083	93063631	0.325251	2.5649	75	96.5556	539371	10365	1.92168	yes	4847	0.898639	15357	4702	0.871756	145	0.0268832	0	0	19.7103	0.00318556	98.0535	98.6401
SRR7054681	49.0172	Muni	1268083	100146128	0.204308	1.61116	85	90.9566	539371	10365	1.92168	no	NA	NA	NA	NA	NA	NA	NA	NA	NA	NA	0.00355419	NA	NA
SRR8894380	70.4946	Muni	1268083	147662747	0.209467	1.65184	137	82.5522	539371	10365	1.92168	yes	4472	0.829114	14917	4393	0.814467	78	0.0144613	1	0.000185401	20.8699	0.00293569	97.3369	98.2008
SRR9302959	53.0103	Muni	1268083	43650149	0.0823427	0.649348	42	80.0491	539371	10365	1.92168	yes	4614	0.855441	15085	4511	0.836345	100	0.0185401	3	0.000556203	22.2304	0.00326887	97.2006	98.1826
SRR9302960	60.4929	Muni	1268083	83371419	0.13782	1.08684	84	80.0661	539371	10365	1.92168	yes	4478	0.830226	14931	4392	0.814282	84	0.0155737	2	0.000370802	22.1468	0.00305246	97.2423	98.2205
SRR9302961	63.9793	Muni	1268083	98041372	0.153239	1.20843	83	87.2606	539371	10365	1.92168	yes	5859	1.08627	16375	5710	1.05864	147	0.027254	2	0.000370802	23.2592	0.00403362	97.3956	98.3739
SRR9302962	63.4264	Muni	1268083	66963448	0.105577	0.832568	66	85.6549	539371	10365	1.92168	yes	5628	1.04344	16167	5456	1.01155	170	0.0315182	2	0.000370802	21.9911	0.00392081	97.3539	98.2757
SRR5211163	16.739	Nabu	1161863	114944939	0.686688	5.91023	82	91.252	508148	11124	2.18913	yes	6385	1.25652	17734	6164	1.21303	217	0.0427041	4	0.000787172	25.1668	0.00465594	96.454	97.896
SRR5260446	20.5846	Nabu	1161863	296520448	1.4405	12.3982	171	96.6539	508148	11124	2.18913	yes	7367	1.44977	18890	6980	1.37362	375	0.0737974	12	0.00236152	30.2803	0.0054456	96.4519	97.7044
SRR5260447	18.1366	Nabu	1161863	217204812	1.19761	10.3076	123	96.3939	508148	11124	2.18913	yes	7345	1.44545	18867	6959	1.36948	374	0.0736006	12	0.00236152	31.2816	0.00539114	96.4276	97.7025
SRR5260448	44.4512	Nabu	1161863	381226494	0.85763	7.38151	212	97.0752	508148	11124	2.18913	yes	7341	1.44466	18860	6959	1.36948	369	0.0726166	13	0.00255831	30.998	0.0054069	96.2453	97.5857
SRR5260494	23.8018	Nabu	1161863	347567433	1.46026	12.5683	214	96.9599	508148	11124	2.18913	yes	7191	1.41514	18680	6833	1.34469	351	0.0690744	7	0.00137755	26.7119	0.00532601	96.7076	97.8226
SRR5260495	14.3098	Nabu	1161863	245132275	1.71303	14.7438	154	96.1203	508148	11124	2.18913	yes	7158	1.40864	18635	6813	1.34075	337	0.0663193	8	0.00157434	26.6314	0.00529769	96.8277	97.8894
SRR5260496	22.765	Nabu	1161863	310524790	1.36404	11.7401	188	96.478	508148	11124	2.18913	yes	7157	1.40845	18636	6811	1.34036	337	0.0663193	9	0.00177114	26.5109	0.00525576	96.517	97.7492
SRR6201524	32.2851	Nabu	1161863	139285768	0.431425	3.71321	76	95.6479	508148	11124	2.18913	yes	6976	1.37283	18411	6671	1.31281	299	0.0588411	6	0.00118076	27.5303	0.00519164	96.2031	97.5195
SRR6201526	35.5053	Nabu	1161863	94082225	0.264981	2.28065	52	95.5059	508148	11124	2.18913	yes	7010	1.37952	18455	6694	1.31733	311	0.0612026	5	0.000983965	25.2984	0.00522525	96.2936	97.63
SRR7054681	49.0172	Nabu	1161863	176514597	0.360108	3.0994	34	92.1854	508148	11124	2.18913	yes	7282	1.43305	18773	6922	1.3622	353	0.069468	7	0.00137755	25.2789	0.00492052	95.006	97.1793
A-2	5.52094	Pfin	2280072	79135377	1.43337	6.28651	38	80.5414	905581	19467	2.14967	yes	12595	1.39082	32293	12368	1.36575	223	0.0246251	4	0.000441705	24.1822	0.0051051	97.8378	98.4964
A1	9.90468	Pfin	2280072	249945930	2.52351	11.0677	112	81.1699	905581	19467	2.14967	yes	12763	1.40937	32487	12509	1.38132	251	0.027717	3	0.000331279	22.8257	0.00528061	97.2095	98.2153
A2	17.7984	Pfin	2280072	130321481	0.732208	3.21134	52	80.6746	905581	19467	2.14967	yes	12529	1.38353	32214	12311	1.35946	218	0.0240729	0	0	20.8089	0.00507726	97.6554	98.3727
A3	12.7807	Pfin	2280072	292774271	2.29076	10.0469	136	81.504	905581	19467	2.14967	yes	12334	1.362	32016	12120	1.33837	213	0.0235208	1	0.000110426	20.8814	0.00499056	97.7859	98.4908
AM-2014-D3	8.27416	Pfin	2280072	131378655	1.58782	6.9639	59	85.3355	905581	19467	2.14967	yes	11317	1.24969	30984	11118	1.22772	198	0.0218644	1	0.000110426	22.0743	0.00456957	98.4965	98.792
AM-2014-D4	9.1231	Pfin	2280072	128925935	1.41318	6.19797	57	85.3741	905581	19467	2.14967	yes	11311	1.24903	30982	11108	1.22662	202	0.0223061	1	0.000110426	21.8922	0.0046252	98.5287	98.786
AM-lipid-02-D4	9.10982	Pfin	2280072	113735166	1.24849	5.47566	51	87.9128	905581	19467	2.14967	yes	12167	1.34356	31873	11930	1.31739	235	0.0259502	2	0.000220853	21.776	0.00491826	98.2895	98.7243
AM-lipid-02-D5	12.5745	Pfin	2280072	144141336	1.1463	5.02748	64	88.1277	905581	19467	2.14967	yes	11925	1.31683	31616	11705	1.29254	216	0.0238521	4	0.000441705	25.2221	0.00485511	98.4913	98.8038
AM-lipid-02-D6	8.42626	Pfin	2280072	74393308	0.882875	3.87213	33	86.87	905581	19467	2.14967	yes	12302	1.35846	32003	12073	1.33318	224	0.0247355	5	0.000552132	26.7753	0.00497825	98.3648	98.7702
AM-lipid-02-D7	10.5376	Pfin	2280072	88839544	0.843073	3.69757	39	87.2717	905581	19467	2.14967	yes	12431	1.37271	32165	12171	1.344	253	0.0279379	7	0.000772984	26.8418	0.00502507	98.296	98.7207
AM-lipid-02-D8	9.23318	Pfin	2280072	70401757	0.762487	3.34413	32	86.2209	905581	19467	2.14967	yes	12267	1.3546	31981	12025	1.32788	237	0.026171	5	0.000552132	24.6941	0.00498564	98.3516	98.7296
D2	8.6984	Pfin	2280072	129983360	1.49434	6.5539	56	79.9764	905581	19467	2.14967	yes	9237	1.02001	28784	9157	1.01117	80	0.00883411	0	0	19.7103	0.00347827	98.0399	98.4951
ERR3761232	35.9452	Pfin	2280072	670714295	1.86593	8.18366	329	84.2664	905581	19467	2.14967	yes	11920	1.31628	31668	11641	1.28547	277	0.0305881	2	0.000220853	21.9685	0.00493223	97.5629	98.4383
ERR3761233	35.9028	Pfin	2280072	667300974	1.85863	8.15163	327	84.3712	905581	19467	2.14967	yes	11858	1.30944	31625	11561	1.27664	294	0.0324653	3	0.000331279	20.9209	0.00489722	97.5459	98.4439
ERR3761234	32.5982	Pfin	2280072	600680973	1.84268	8.08169	311	83.7429	905581	19467	2.14967	yes	11235	1.24064	30941	10997	1.21436	237	0.026171	1	0.000110426	21.7622	0.00459013	97.9457	98.6058
ERR3761235	32.5487	Pfin	2280072	599139763	1.84075	8.0732	299	83.6689	905581	19467	2.14967	yes	11223	1.23931	30923	10991	1.2137	231	0.0255085	1	0.000110426	20.8089	0.00459479	97.9407	98.601
ERR3761238	32.7066	Pfin	2280072	130625111	0.399385	1.75163	62	83.2645	905581	19467	2.14967	yes	11130	1.22905	30817	10912	1.20497	216	0.0238521	2	0.000220853	23.2151	0.00449318	96.6154	98.3333
F3	8.29355	Pfin	2280072	164095126	1.97859	8.67774	69	80.5467	905581	19467	2.14967	yes	11986	1.32357	31654	11788	1.30171	195	0.0215331	3	0.000331279	23.3129	0.00474094	97.9003	98.433
Ki1-1-6m	10.4562	Pfin	2280072	354490878	3.39025	14.869	164	84.8244	905581	19467	2.14967	yes	12220	1.34941	31970	11941	1.3186	275	0.0303672	4	0.000441705	25.5884	0.00496385	97.8385	98.6239
Ki1-2-2m	9.9702	Pfin	2280072	358909318	3.59982	15.7882	157	83.4622	905581	19467	2.14967	yes	12091	1.33516	31826	11825	1.30579	264	0.0291526	2	0.000220853	22.9756	0.00489421	97.1064	98.5528
Ki1-2-7m	10.3874	Pfin	2280072	188615144	1.8158	7.96378	83	84.2455	905581	19467	2.14967	yes	12316	1.36001	32090	12012	1.32644	301	0.0332383	3	0.000331279	23.2017	0.00499345	97.4328	98.5662
Ki2-D2	14.387	Pfin	2280072	96502581	0.670763	2.94185	44	85.093	905581	19467	2.14967	yes	11484	1.26814	31172	11264	1.24384	219	0.0241834	1	0.000110426	20.8472	0.00470954	98.0777	98.687
Ki2-D3	12.5742	Pfin	2280072	226654802	1.80254	7.90561	99	85.9094	905581	19467	2.14967	yes	11878	1.31164	31596	11631	1.28437	243	0.0268336	4	0.000441705	25.8947	0.00487827	98.0186	98.6893
Ki2-D4	11.943	Pfin	2280072	99048859	0.829345	3.63736	44	84.7403	905581	19467	2.14967	yes	11666	1.28823	31368	11433	1.2625	231	0.0255085	2	0.000220853	21.8807	0.0047941	97.8904	98.6694
KR3	7.92141	Pfin	2280072	95275694	1.20276	5.2751	37	88.0275	905581	19467	2.14967	yes	12739	1.40672	32466	12481	1.37823	256	0.0282691	2	0.000220853	23.3941	0.00516961	97.8052	98.6526
MJ-2014-D1	11.8324	Pfin	2280072	205557545	1.73724	7.61925	78	88.8377	905581	19467	2.14967	yes	12335	1.36211	32042	12097	1.33583	236	0.0260606	2	0.000220853	20.8089	0.00492473	97.5824	98.5919
MJ-2014-D2	12.1035	Pfin	2280072	402043355	3.32171	14.5684	168	91.2896	905581	19467	2.14967	yes	12810	1.41456	32556	12535	1.38419	271	0.0299255	4	0.000441705	25.2345	0.00525434	97.7983	98.5981
MJ-2014-D3	9.76717	Pfin	2280072	243889171	2.49703	10.9515	99	90.5067	905581	19467	2.14967	yes	12835	1.41732	32578	12563	1.38729	268	0.0295943	4	0.000441705	24.6788	0.00523845	98.0227	98.6649
MJ-2014-D4	11.9455	Pfin	2280072	72931220	0.610531	2.67768	32	88.5897	905581	19467	2.14967	yes	12558	1.38673	32302	12284	1.35648	271	0.0299255	3	0.000331279	23.0461	0.00510525	98.2583	98.7343
MJ1	7.90729	Pfin	2280072	115517621	1.4609	6.40726	45	88.346	905581	19467	2.14967	yes	12403	1.36962	32117	12158	1.34256	243	0.0268336	2	0.000220853	21.645	0.00498756	97.6294	98.5448
MJ110516A	12.0225	Pfin	2280072	226356505	1.88278	8.25755	83	95.3557	905581	19467	2.14967	yes	12224	1.34985	31905	12011	1.32633	212	0.0234104	1	0.000110426	22.1184	0.00501635	98.2195	98.7798
MJ110516B	10.6371	Pfin	2280072	123610407	1.16206	5.09661	49	93.9101	905581	19467	2.14967	yes	12184	1.34543	31859	11977	1.32258	206	0.0227478	1	0.000110426	20.7879	0.0049845	98.1445	98.7434
MJ110629A	12.772	Pfin	2280072	149432548	1.17	5.13142	59	93.9924	905581	19467	2.14967	yes	11919	1.31617	31579	11729	1.29519	187	0.0206497	3	0.000331279	22.985	0.00484925	98.3326	98.7893
MJ110629B	9.9772	Pfin	2280072	141937629	1.42262	6.23936	56	94.4971	905581	19467	2.14967	yes	11987	1.32368	31648	11793	1.30226	194	0.0214227	0	0	19.7103	0.00490021	98.2929	98.7746
MJ110712A	13.797	Pfin	2280072	101166715	0.733251	3.21591	39	93.4268	905581	19467	2.14967	yes	12045	1.33009	31707	11851	1.30866	193	0.0213123	1	0.000110426	22.0544	0.0048994	98.2378	98.7699
MJ110712B	8.87018	Pfin	2280072	94176124	1.06172	4.6565	37	93.2757	905581	19467	2.14967	yes	11906	1.31474	31571	11710	1.29309	194	0.0214227	2	0.000220853	21.6661	0.00485963	98.3087	98.7883
MJ110927B	10.9283	Pfin	2280072	107979375	0.988068	4.3335	43	92.7885	905581	19467	2.14967	yes	12089	1.33494	31760	11886	1.31253	202	0.0223061	1	0.000110426	20.9803	0.00488663	98.2909	98.7217
MJ111018A	10.5307	Pfin	2280072	274490465	2.60657	11.4319	112	94.2653	905581	19467	2.14967	yes	12678	1.39999	32417	12408	1.37017	268	0.0295943	2	0.000220853	21.7622	0.00522413	97.6602	98.4952
MJ111018B	14.6295	Pfin	2280072	423601237	2.89552	12.6992	164	94.4805	905581	19467	2.14967	yes	12660	1.398	32392	12397	1.36896	261	0.0288213	2	0.000220853	23.0234	0.00523178	97.6179	98.4956
MJ120516A	9.22804	Pfin	2280072	280423373	3.03882	13.3277	116	94.1806	905581	19467	2.14967	yes	11916	1.31584	31586	11713	1.29342	203	0.0224165	0	0	20.8089	0.00489405	98.4496	98.7955
MJ120516B	10.0543	Pfin	2280072	373070341	3.71055	16.2738	151	94.6853	905581	19467	2.14967	yes	11916	1.31584	31585	11715	1.29364	200	0.0220853	1	0.000110426	20.8472	0.00490307	98.4863	98.8165
MJ120531A	9.20422	Pfin	2280072	131466034	1.42832	6.26438	53	92.4716	905581	19467	2.14967	yes	12388	1.36796	32097	12150	1.34168	234	0.0258398	4	0.000441705	23.2792	0.0050759	98.3416	98.7601
MJ120531B	8.15252	Pfin	2280072	84021918	1.03063	4.52014	35	91.5737	905581	19467	2.14967	yes	12439	1.37359	32128	12219	1.3493	218	0.0240729	2	0.000220853	22.803	0.0050961	98.2794	98.7309
MJ120620A	12.9241	Pfin	2280072	253939526	1.96485	8.61749	112	93.8478	905581	19467	2.14967	yes	12057	1.33141	31743	11840	1.30745	215	0.0237417	2	0.000220853	21.63	0.0049602	98.4026	98.7642
MJ120620B	10.0551	Pfin	2280072	146149871	1.45349	6.37475	59	92.3663	905581	19467	2.14967	yes	12218	1.34919	31907	11998	1.3249	218	0.0240729	2	0.000220853	21.9458	0.00498203	98.3914	98.7635
MJ120702A	14.84	Pfin	2280072	211475866	1.42504	6.24997	81	93.6245	905581	19467	2.14967	yes	12288	1.35692	31962	12081	1.33406	207	0.0228583	0	0	20.8089	0.00502186	98.3393	98.7428
MJ120716A	14.7313	Pfin	2280072	439884821	2.98605	13.0963	176	93.9933	905581	19467	2.14967	yes	11969	1.32169	31640	11768	1.2995	198	0.0218644	3	0.000331279	22.9566	0.00490401	98.4503	98.7731
MJ120716B	7.67909	Pfin	2280072	103573691	1.34878	5.9155	42	90.7488	905581	19467	2.14967	yes	12004	1.32556	31688	11789	1.30182	213	0.0235208	2	0.000220853	23.0076	0.00491666	98.4491	98.7722
MJ120730A	9.63997	Pfin	2280072	172127232	1.78556	7.83114	67	92.2523	905581	19467	2.14967	yes	12135	1.34002	31832	11909	1.31507	222	0.0245146	4	0.000441705	23.0215	0.00495788	98.428	98.7687
MJ120730B	13.3982	Pfin	2280072	200670094	1.49774	6.56883	77	93.161	905581	19467	2.14967	yes	12159	1.34267	31852	11935	1.31794	222	0.0245146	2	0.000220853	23.0717	0.00496835	98.4085	98.775
MJ120827A	10.8622	Pfin	2280072	181999046	1.67552	7.34855	71	91.8629	905581	19467	2.14967	yes	12054	1.33108	31724	11852	1.30877	201	0.0221957	1	0.000110426	20.9623	0.00492914	98.4752	98.7778
MJ120827B	11.3723	Pfin	2280072	131481075	1.15615	5.07067	53	91.4644	905581	19467	2.14967	yes	12012	1.32644	31691	11802	1.30325	208	0.0229687	2	0.000220853	21.0501	0.00492343	98.3917	98.7658
MJ120924A	11.709	Pfin	2280072	139171247	1.18858	5.21292	56	91.8951	905581	19467	2.14967	yes	12370	1.36597	32072	12139	1.34047	227	0.0250668	4	0.000441705	24.1803	0.00502367	98.306	98.7423
MJ130605B	8.76933	Pfin	2280072	142162999	1.62114	7.11003	57	91.3035	905581	19467	2.14967	yes	11890	1.31297	31547	11701	1.2921	188	0.0207602	1	0.000110426	22.0609	0.00482098	98.33	98.7665
MJ130617A	10.9303	Pfin	2280072	166756607	1.52563	6.69116	66	91.7254	905581	19467	2.14967	yes	11973	1.32213	31627	11786	1.30148	187	0.0206497	0	0	19.7103	0.00482409	98.3668	98.8054
MJ130617B	13.1293	Pfin	2280072	204715503	1.55923	6.83852	81	92.6008	905581	19467	2.14967	yes	11924	1.31672	31608	11708	1.29287	215	0.0237417	1	0.000110426	22.1487	0.00479212	98.2844	98.7663
MJ130702A	10.2643	Pfin	2280072	139477894	1.35887	5.95976	56	91.2656	905581	19467	2.14967	yes	11915	1.31573	31601	11698	1.29177	215	0.0237417	2	0.000220853	22.0034	0.00482742	98.3484	98.8002
MJ130702B	10.0739	Pfin	2280072	121924679	1.2103	5.30816	49	91.2119	905581	19467	2.14967	yes	11920	1.31628	31584	11723	1.29453	197	0.021754	0	0	20.8089	0.00480076	98.3362	98.7916
MJ130729A	9.15378	Pfin	2280072	110775456	1.21016	5.30756	44	91.0861	905581	19467	2.14967	yes	11949	1.31948	31619	11746	1.29707	203	0.0224165	0	0	20.8089	0.00484985	98.369	98.7915
MJ130729B	14.2328	Pfin	2280072	164154344	1.15336	5.05841	66	92.1477	905581	19467	2.14967	yes	11882	1.31209	31543	11688	1.29066	194	0.0214227	0	0	19.7103	0.00479716	98.2755	98.7412
MJ130820A	7.40783	Pfin	2280072	82933206	1.11953	4.91008	34	89.07	905581	19467	2.14967	yes	11865	1.31021	31521	11677	1.28945	187	0.0206497	1	0.000110426	22.0743	0.0048375	98.3745	98.7896
MJ130820B	12.8115	Pfin	2280072	559029164	4.36348	19.1375	236	90.3616	905581	19467	2.14967	yes	11672	1.2889	31329	11482	1.26792	190	0.020981	0	0	20.8089	0.0047001	98.1184	98.7214
MJ130916A	16.0832	Pfin	2280072	283581423	1.76322	7.73317	125	92.6495	905581	19467	2.14967	yes	11672	1.2889	31328	11484	1.26814	187	0.0206497	1	0.000110426	21.7622	0.00480022	98.403	98.8071
MJ130916B	11.0348	Pfin	2280072	100875713	0.914161	4.00935	42	90.6718	905581	19467	2.14967	yes	11900	1.31407	31590	11678	1.28956	221	0.0244042	1	0.000110426	21.98	0.00486731	98.3985	98.7851
MJ2	8.0409	Pfin	2280072	113931046	1.41689	6.21426	45	89.279	905581	19467	2.14967	yes	12007	1.32589	31679	11802	1.30325	205	0.0226374	0	0	19.7103	0.00485141	98.2904	98.7107
Pas2_05Aug2018	12.3017	Pfin	2280072	75475056	0.613533	2.69085	33	82.7124	905581	19467	2.14967	yes	12032	1.32865	31777	11755	1.29806	276	0.0304777	1	0.000110426	21.98	0.0049616	96.3868	97.9587
SRR3657431	8.97942	Pfin	2280072	68354055	0.76123	3.33862	33	86.5344	905581	19467	2.14967	yes	12299	1.35813	32012	12055	1.33119	242	0.0267232	2	0.000220853	22.949	0.00502247	98.507	98.848
SRR3657437	10.5096	Pfin	2280072	70669485	0.672429	2.94916	32	86.6488	905581	19467	2.14967	yes	12702	1.40264	32494	12380	1.36708	319	0.035226	3	0.000331279	21.9458	0.00529167	97.3713	98.4279
SRR3657438	10.5007	Pfin	2280072	104122811	0.991581	4.3489	49	87.263	905581	19467	2.14967	yes	12367	1.36564	32102	12101	1.33627	264	0.0291526	2	0.000220853	20.9557	0.00505129	98.3653	98.7767
SRR3657439	11.3602	Pfin	2280072	196204365	1.72712	7.57485	89	88.7909	905581	19467	2.14967	yes	12335	1.36211	32062	12079	1.33384	252	0.0278274	4	0.000441705	25.637	0.00503013	98.5307	98.8544
SRR3657440	11.4081	Pfin	2280072	114814382	1.00642	4.414	55	87.3088	905581	19467	2.14967	yes	12249	1.35261	31962	12006	1.32578	240	0.0265023	3	0.000331279	20.9623	0.00502444	98.496	98.8259
SRR4029110	12.6123	Pfin	2280072	74757696	0.592734	2.59963	32	81.6066	905581	19467	2.14967	yes	11238	1.24097	30867	11076	1.22308	162	0.0178891	0	0	20.8089	0.00457733	97.0271	98.0817
SRR4029116	3.99578	Pfin	2280072	331667852	8.30045	36.4044	135	83.1514	905581	19467	2.14967	yes	10511	1.16069	30120	10371	1.14523	138	0.0152388	2	0.000220853	23.1169	0.00412149	97.6722	98.3481
SRR4029117	2.52658	Pfin	2280072	77483713	3.06675	13.4502	34	81.7673	905581	19467	2.14967	yes	10660	1.17714	30256	10532	1.16301	127	0.0140241	1	0.000110426	19.6086	0.00418722	97.5545	98.2553
SRR4029124	3.52855	Pfin	2280072	141436701	4.00835	17.5799	61	82.4665	905581	19467	2.14967	yes	10800	1.1926	30411	10658	1.17692	140	0.0154597	2	0.000220853	23.2112	0.00427061	97.7591	98.3751
SRR4029362	3.16021	Pfin	2280072	145649920	4.60887	20.2137	57	82.5042	905581	19467	2.14967	yes	10973	1.21171	30587	10827	1.19559	145	0.0160118	1	0.000110426	20.8814	0.00438921	97.3436	98.235
SRR4029365	2.70708	Pfin	2280072	89651750	3.31175	14.5247	37	81.7942	905581	19467	2.14967	yes	11144	1.23059	30772	10985	1.21303	157	0.0173369	2	0.000220853	22.2147	0.00440494	97.6095	98.2793
SRR4029367	1.14122	Pfin	2280072	85560084	7.49726	32.8817	34	81.5882	905581	19467	2.14967	yes	10890	1.20254	30487	10761	1.1883	128	0.0141346	1	0.000110426	20.5675	0.00430079	97.5739	98.2278
SRR4029368	2.43807	Pfin	2280072	90938032	3.72993	16.3588	36	81.7097	905581	19467	2.14967	yes	10988	1.21336	30617	10828	1.1957	158	0.0174474	2	0.000220853	20.9305	0.00435279	97.4479	98.1757
SRR4029370	2.44308	Pfin	2280072	105538878	4.31992	18.9464	42	82.0497	905581	19467	2.14967	yes	10994	1.21403	30619	10836	1.19658	158	0.0174474	0	0	20.8089	0.00436931	97.4801	98.2106
SRR4029386	2.3588	Pfin	2280072	76680379	3.25083	14.2576	33	81.4363	905581	19467	2.14967	yes	10858	1.19901	30486	10699	1.18145	157	0.0173369	2	0.000220853	20.904	0.0043094	97.6853	98.2994
SRR4029388	1.49033	Pfin	2280072	128458835	8.61946	37.8035	52	82.1667	905581	19467	2.14967	yes	10341	1.14192	29933	10217	1.12823	123	0.0135824	1	0.000110426	21.0332	0.00406603	97.5242	98.2396
SRR4029394	3.10457	Pfin	2280072	211199293	6.80284	29.8361	83	82.8204	905581	19467	2.14967	yes	10481	1.15738	30089	10341	1.14192	139	0.0153493	1	0.000110426	21.0332	0.00410148	97.6643	98.3167
SRR4029395	2.592	Pfin	2280072	246015620	9.49133	41.6273	114	82.9126	905581	19467	2.14967	yes	10509	1.16047	30115	10372	1.14534	135	0.0149076	2	0.000220853	22.1031	0.00413175	97.5813	98.2468
SRR4029396	4.59505	Pfin	2280072	530768888	11.5509	50.6602	231	83.5342	905581	19467	2.14967	yes	10378	1.146	29985	10241	1.13088	134	0.0147971	3	0.000331279	22.882	0.0040777	97.8394	98.4071
SRR4029397	3.42358	Pfin	2280072	248820852	7.26785	31.8755	118	83.019	905581	19467	2.14967	yes	10446	1.15351	30055	10307	1.13816	136	0.015018	3	0.000331279	22.9763	0.00406983	97.8273	98.3959
SRR4029398	1.76038	Pfin	2280072	167978881	9.54221	41.8505	64	82.5688	905581	19467	2.14967	yes	10386	1.14689	29978	10262	1.1332	123	0.0135824	1	0.000110426	20.7879	0.00403725	97.6385	98.2883
SRR4029400	2.99054	Pfin	2280072	206121827	6.89246	30.2291	78	82.6424	905581	19467	2.14967	yes	10281	1.13529	29855	10175	1.12359	105	0.0115948	1	0.000110426	20.8089	0.00402992	97.6607	98.2868
SRR4029401	2.89511	Pfin	2280072	151175777	5.22177	22.9018	65	82.4617	905581	19467	2.14967	yes	10514	1.16102	30105	10391	1.14744	122	0.013472	1	0.000110426	20.6636	0.00410859	97.709	98.3336
SRR4029402	1.41346	Pfin	2280072	105640977	7.47395	32.7795	42	81.924	905581	19467	2.14967	yes	10552	1.16522	30133	10438	1.15263	114	0.0125886	0	0	20.8089	0.00413192	97.4666	98.2285
SRR4029403	1.97023	Pfin	2280072	102443056	5.19954	22.8043	45	81.951	905581	19467	2.14967	yes	10425	1.15119	30007	10312	1.13872	111	0.0122573	2	0.000220853	21.7971	0.00407132	97.6836	98.3178
SRR4029409	2.94906	Pfin	2280072	164909599	5.59194	24.5253	66	82.2414	905581	19467	2.14967	yes	10180	1.12414	29783	10046	1.10934	132	0.0145763	2	0.000220853	20.7728	0.00394723	97.6711	98.3053
SRR4029412	2.63329	Pfin	2280072	118075120	4.48394	19.6658	48	81.7926	905581	19467	2.14967	yes	10859	1.19912	30479	10706	1.18222	153	0.0168952	0	0	20.8089	0.00442157	97.4768	98.2351
SRR4029414	3.90817	Pfin	2280072	170076759	4.35183	19.0864	68	82.1562	905581	19467	2.14967	yes	10804	1.19305	30423	10654	1.17648	148	0.0163431	2	0.000220853	23.2715	0.0043796	97.4972	98.2526
SRR4029415	2.82561	Pfin	2280072	150360863	5.32136	23.3385	61	82.1285	905581	19467	2.14967	yes	10898	1.20343	30527	10737	1.18565	160	0.0176682	1	0.000110426	21.8714	0.00440972	97.4783	98.2526
SRR4029418	4.02047	Pfin	2280072	79812732	1.98516	8.70657	33	81.3733	905581	19467	2.14967	yes	11189	1.23556	30823	11025	1.21745	161	0.0177786	3	0.000331279	21.0727	0.00452299	97.2408	98.1578
SRR4029421	2.58437	Pfin	2280072	91607117	3.54466	15.5463	38	81.6001	905581	19467	2.14967	yes	10863	1.19956	30479	10714	1.18311	149	0.0164535	0	0	19.7103	0.00445358	97.5291	98.2563
SRR4029423	3.65711	Pfin	2280072	138663446	3.79161	16.6293	57	81.9718	905581	19467	2.14967	yes	10744	1.18642	30360	10596	1.17008	147	0.0162327	1	0.000110426	20.9757	0.0043583	97.3993	98.1929
SRR4029424	3.27725	Pfin	2280072	202310278	6.17318	27.0745	79	82.5653	905581	19467	2.14967	yes	10928	1.20674	30552	10773	1.18962	153	0.0168952	2	0.000220853	21.9665	0.00448981	97.7094	98.3476
SRR9214414	34.8646	Pfin	2280072	666862813	1.91272	8.38887	329	84.3731	905581	19467	2.14967	yes	11907	1.31485	31674	11610	1.28205	294	0.0324653	3	0.000331279	24.5066	0.00492768	97.5904	98.446
SRR9214415	31.5593	Pfin	2280072	598330133	1.89589	8.31504	312	83.6795	905581	19467	2.14967	yes	11267	1.24417	30955	11046	1.21977	221	0.0244042	0	0	20.8089	0.0046025	97.9822	98.623
SRR9214417	31.4476	Pfin	2280072	131078958	0.416817	1.82809	63	83.4231	905581	19467	2.14967	yes	11202	1.237	30873	10999	1.21458	202	0.0223061	1	0.000110426	20.7879	0.00455471	96.6553	98.3214
Umea2p1	12.6357	Pfin	2280072	149151103	1.18039	5.17699	58	84.3229	905581	19467	2.14967	yes	11719	1.29409	31450	11456	1.26504	262	0.0289317	1	0.000110426	21.8714	0.00487523	97.0147	98.2003
Umea2p2	11.6895	Pfin	2280072	153813318	1.31582	5.77096	56	86.5567	905581	19467	2.14967	yes	12092	1.33528	31835	11817	1.30491	274	0.0302568	1	0.000110426	21.8922	0.00496965	96.8718	98.1061
Umea2p3	12.6682	Pfin	2280072	113531830	0.896192	3.93054	46	87.7542	905581	19467	2.14967	yes	12706	1.40308	32449	12431	1.37271	274	0.0302568	1	0.000110426	20.8089	0.00523286	97.7449	98.5253
Umea3p1	14.8984	Pfin	2280072	130576706	0.876445	3.84394	53	82.7393	905581	19467	2.14967	yes	11202	1.237	30888	10985	1.21303	215	0.0237417	2	0.000220853	22.9218	0.00461131	97.0695	98.2045
Umea3p2	14.0546	Pfin	2280072	237395998	1.6891	7.40809	94	90.3151	905581	19467	2.14967	yes	12560	1.38695	32289	12300	1.35824	258	0.02849	2	0.000220853	20.8089	0.0050827	98.1025	98.6417
Umea3p3	12.237	Pfin	2280072	249410934	2.03817	8.93906	99	89.9995	905581	19467	2.14967	yes	12439	1.37359	32164	12182	1.34521	256	0.0282691	1	0.000110426	21.6661	0.00504354	98.1251	98.6425
Umea3p4	11.4909	Pfin	2280072	163904295	1.42638	6.25586	65	90.0672	905581	19467	2.14967	yes	12461	1.37602	32166	12226	1.35007	232	0.0256189	3	0.000331279	22.9528	0.00506526	98.1474	98.6611
VK4	8.91953	Pfin	2280072	112014784	1.25584	5.50788	45	88.7556	905581	19467	2.14967	yes	12174	1.34433	31860	11957	1.32037	215	0.0237417	2	0.000220853	22.934	0.00492789	98.3276	98.8442
YR3	9.69781	Pfin	2280072	81337718	0.838723	3.67849	33	86.6247	905581	19467	2.14967	yes	12001	1.32523	31680	11789	1.30182	212	0.0234104	0	0	20.8089	0.00475779	98.0577	98.6801
Aci1_07Aug2018	10.2689	Ppan	1830921	264350549	2.57429	14.0601	165	89.0137	1066251	16103	1.51024	yes	10450	0.980069	26624	10379	0.973411	71	0.00665884	0	0	18.907	0.00378449	98.8449	99.1085
AM-lipid-01-D2	6.72366	Ppan	1830921	60412175	0.898502	4.90738	32	85.254	1066251	16103	1.51024	yes	5017	0.470527	21124	5013	0.470152	4	0.000375146	0	0	6.72816	0.00152768	98.9739	99.2019
AM-lipid-02-D1	14.4099	Ppan	1830921	1019770139	7.07686	38.6519	572	90.2664	1066251	16103	1.51024	yes	6219	0.583259	22327	6214	0.58279	5	0.000468933	0	0	8.11867	0.00205836	99.0553	99.2185
AM-lipid-02-D2	10.2547	Ppan	1830921	461120439	4.49667	24.5596	259	89.9876	1066251	16103	1.51024	yes	6296	0.59048	22410	6285	0.589448	11	0.00103165	0	0	9.3212	0.00205792	99.0087	99.2044
AM-lipid-02-D3	12.4919	Ppan	1830921	146349826	1.17155	6.39872	79	89.181	1066251	16103	1.51024	yes	6446	0.604548	22564	6431	0.603141	15	0.0014068	0	0	9.42928	0.00209558	98.9204	99.2116
Clou_10July2018	6.80093	Ppan	1830921	120815491	1.77646	9.70253	69	85.7696	1066251	16103	1.51024	yes	5709	0.535427	21822	5699	0.53449	10	0.000937865	0	0	10.134	0.00227793	97.7531	98.9647
Clou_11June2018	10.662	Ppan	1830921	117491366	1.10196	6.0186	67	85.761	1066251	16103	1.51024	yes	5266	0.49388	21375	5260	0.493317	6	0.000562719	0	0	9.02465	0.00151763	96.9191	98.8571
EMOF_200615	22.4011	Ppan	1830921	197768214	0.88285	4.82189	96	84.635	1066251	16103	1.51024	yes	6635	0.622274	22753	6620	0.620867	15	0.0014068	0	0	11.6665	0.00226108	98.714	99.0368
EMOF_200616	35.2272	Ppan	1830921	400145249	1.1359	6.20397	223	85.0095	1066251	16103	1.51024	yes	6751	0.633153	22871	6734	0.631559	17	0.00159437	0	0	13.1562	0.00239399	98.7263	99.0483
EMOF_200617	19.4581	Ppan	1830921	158764662	0.815929	4.45638	73	84.6537	1066251	16103	1.51024	yes	6847	0.642156	22968	6829	0.640468	18	0.00168816	0	0	12.0871	0.0024663	98.6422	98.9815
EMOF_200618	19.6533	Ppan	1830921	91947510	0.467847	2.55525	45	84.168	1066251	16103	1.51024	yes	6886	0.645814	23011	6864	0.643751	22	0.0020633	0	0	14.2426	0.00247329	98.6565	99.0209
EMOF_200619	35.1667	Ppan	1830921	267193654	0.759793	4.14978	138	84.8426	1066251	16103	1.51024	yes	7024	0.658757	23148	7003	0.656787	21	0.00196952	0	0	17.628	0.00259222	98.6246	98.9867
EMOF_200714	32.3768	Ppan	1830921	144595111	0.446601	2.43921	79	84.5021	1066251	16103	1.51024	yes	6151	0.576881	22267	6138	0.575662	13	0.00121923	0	0	14.3264	0.0022747	98.1629	99.0409
EMOF_200818	37.8632	Ppan	1830921	2485226637	6.56369	35.8491	1487	87.3273	1066251	16103	1.51024	yes	6795	0.63728	22919	6774	0.63531	21	0.00196952	0	0	15.2144	0.00252802	98.7739	99.0719
EMOF_200913	46.1381	Ppan	1830921	1807815067	3.91827	21.4005	989	87.2648	1066251	16103	1.51024	yes	5084	0.476811	21193	5078	0.476248	6	0.000562719	0	0	6.73578	0.00124015	98.7852	99.0592
EMTI_200615	26.345	Ppan	1830921	134385280	0.510098	2.78602	69	84.4255	1066251	16103	1.51024	yes	6656	0.624243	22776	6639	0.622649	17	0.00159437	0	0	12.5358	0.0022836	98.7814	99.0594
EMTI_200616	19.5777	Ppan	1830921	112913018	0.576742	3.15001	57	84.3571	1066251	16103	1.51024	yes	6795	0.63728	22914	6779	0.635779	16	0.00150058	0	0	10.2172	0.00238234	98.6481	99.0073
EMTI_200617	24.4485	Ppan	1830921	106498254	0.435602	2.37914	56	84.3212	1066251	16103	1.51024	yes	6926	0.649566	23043	6912	0.648253	14	0.00131301	0	0	11.7518	0.00248336	98.667	98.9947
EMTI_200618	23.5012	Ppan	1830921	113768876	0.484099	2.64402	61	84.4708	1066251	16103	1.51024	yes	6962	0.652942	23081	6946	0.651441	16	0.00150058	0	0	12.7833	0.00254413	98.6535	99.0344
EMTI_200619	41.4679	Ppan	1830921	202910044	0.489318	2.67252	121	84.7377	1066251	16103	1.51024	yes	7099	0.665791	23223	7078	0.663821	21	0.00196952	0	0	14.1935	0.00264126	98.6782	99.0491
EMTI_200714	25.0748	Ppan	1830921	209323812	0.834797	4.55944	117	84.6985	1066251	16103	1.51024	yes	6309	0.591699	22428	6293	0.590199	16	0.00150058	0	0	12.8106	0.00232716	98.0514	99.0447
EMTI_200818	40.7486	Ppan	1830921	3194141328	7.83865	42.8126	1866	87.3183	1066251	16103	1.51024	yes	6740	0.632121	22858	6725	0.630715	15	0.0014068	0	0	13.0895	0.00251897	98.7653	99.0756
EMTI_200913	43.8932	Ppan	1830921	1761513980	4.01318	21.9189	964	87.4008	1066251	16103	1.51024	yes	5118	0.48	21231	5108	0.479062	10	0.000937865	0	0	9.09942	0.00125839	98.7755	99.0662
EMTI_201023	30.655	Ppan	1830921	92291854	0.301066	1.64434	47	84.7868	1066251	16103	1.51024	yes	5447	0.510855	21558	5439	0.510105	8	0.000750292	0	0	6.5975	0.00147168	97.8822	98.9046
EnzMain_19July2018	6.26871	Ppan	1830921	560343229	8.93873	48.8209	347	85.6599	1066251	16103	1.51024	yes	6386	0.598921	22505	6370	0.59742	16	0.00150058	0	0	13.7094	0.00205621	98.5703	99.0705
EnzMain_28May2018	11.2592	Ppan	1830921	1485772736	13.1961	72.0735	914	85.8097	1066251	16103	1.51024	yes	5864	0.549964	21974	5857	0.549308	7	0.000656506	0	0	8.75714	0.00171272	98.7533	99.0662
Gerlos4_19July2018	12.1727	Ppan	1830921	1107353461	9.09706	49.6857	691	88.1265	1066251	16103	1.51024	yes	7872	0.738288	24017	7830	0.734349	42	0.00393903	0	0	15.0389	0.00270145	98.9166	99.122
Gerlos5_19July2018	11.0067	Ppan	1830921	699444828	6.35474	34.7079	446	88.0303	1066251	16103	1.51024	yes	7942	0.744853	24086	7901	0.741008	41	0.00384525	0	0	17.1756	0.00273684	98.8471	99.1153
Hutt_28May2018	6.22515	Ppan	1830921	132435349	2.12743	11.6194	76	88.2273	1066251	16103	1.51024	yes	8526	0.799624	24681	8474	0.794747	52	0.0048769	0	0	20.8089	0.00303053	97.8586	99.0138
Ki1-0-7m	9.09838	Ppan	1830921	105178883	1.15602	6.31386	57	88.2284	1066251	16103	1.51024	yes	10461	0.981101	26628	10397	0.975099	64	0.00600234	0	0	18.8828	0.00375595	98.8836	99.1985
Latsch_28May2018	6.04853	Ppan	1830921	59981815	0.991676	5.41627	31	87.6154	1066251	16103	1.51024	yes	8703	0.816224	24865	8644	0.810691	59	0.00553341	0	0	18.8828	0.00309171	96.9454	98.924
MJ130820B	12.8115	Ppan	1830921	128471506	1.00278	5.47691	65	88.8292	1066251	16103	1.51024	yes	9339	0.875873	25492	9289	0.871183	50	0.00468933	0	0	19.7103	0.00328515	98.0765	99.0828
Pas2_05Aug2018	12.3017	Ppan	1830921	95795106	0.778714	4.25312	61	86.4689	1066251	16103	1.51024	yes	10187	0.955404	26353	10124	0.949495	63	0.00590855	0	0	20.0442	0.00368087	98.2911	99.0467
Roav4_06Aug2018	5.82514	Ppan	1830921	82225625	1.41157	7.70959	53	85.9909	1066251	16103	1.51024	yes	10214	0.957936	26382	10149	0.95184	65	0.00609613	0	0	20.8089	0.00367481	98.8584	99.1451
SRR3657429	8.20627	Ppan	1830921	127506188	1.55377	8.48625	72	91.8697	1066251	16103	1.51024	yes	8997	0.843798	25142	8955	0.839859	42	0.00393903	0	0	18.8184	0.00305474	99.0357	99.2651
SRR3657436	10.1133	Ppan	1830921	138776958	1.37222	7.49472	76	92.06	1066251	16103	1.51024	yes	8884	0.8332	25028	8843	0.829354	41	0.00384525	0	0	18.1814	0.0030416	98.9737	99.2663
Troeg7_08July2018	9.10562	Ppan	1830921	459426574	5.04553	27.5573	286	87.5133	1066251	16103	1.51024	yes	7417	0.695615	23545	7392	0.69327	25	0.00234466	0	0	14.7909	0.00251755	98.8496	99.1119
Umea2p1	12.6357	Ppan	1830921	70232968	0.555828	3.03578	36	87.3395	1066251	16103	1.51024	yes	10200	0.956623	26384	10119	0.949026	81	0.00759671	0	0	20.8089	0.00364622	98.3485	99.0986
ERR4011033	17.5402	Pver	1364004	88324345	0.503554	3.69173	49	89.5042	430975	13209	3.06491	yes	6885	1.59754	20398	6584	1.5277	298	0.0691455	3	0.000696096	24.2352	0.005709	96.4269	97.6865
Loc090116-1m	15.5084	Pver	1364004	111127157	0.716561	5.25337	45	90.964	430975	13209	3.06491	yes	8532	1.9797	22186	8095	1.8783	429	0.0995417	8	0.00185626	29.3743	0.00732353	96.277	97.6871
Loc090116-4m	13.6269	Pver	1364004	128572637	0.943519	6.91727	52	91.4892	430975	13209	3.06491	yes	8532	1.9797	22222	8057	1.86948	469	0.108823	6	0.00139219	24.8395	0.00732784	96.3098	97.6887
Loc090116-7m	13.7067	Pver	1364004	108694739	0.793005	5.8138	45	90.8565	430975	13209	3.06491	yes	8485	1.96879	22158	8030	1.86322	446	0.103486	9	0.00208829	25.8561	0.00733615	96.3123	97.6701
Loc090116-8m	15.7105	Pver	1364004	115470916	0.734991	5.38848	47	91.0037	430975	13209	3.06491	yes	8532	1.9797	22219	8061	1.87041	464	0.107663	7	0.00162422	27.4513	0.00734974	96.2711	97.6629
Loc090402-7m	14.5304	Pver	1364004	121226997	0.8343	6.11656	48	91.2392	430975	13209	3.06491	yes	8511	1.97482	22192	8049	1.86763	452	0.104878	10	0.00232032	26.6919	0.0072845	96.3657	97.688
Loc090721-4m	13.567	Pver	1364004	96721562	0.712918	5.22666	39	90.0007	430975	13209	3.06491	yes	8281	1.92146	21926	7850	1.82145	426	0.0988456	5	0.00116016	24.2313	0.00705413	96.2176	97.6495
SRR4198666	28.4392	Pver	1364004	86338461	0.30359	2.22573	42	88.8036	430975	13209	3.06491	yes	8186	1.89941	21847	7746	1.79732	428	0.0993097	12	0.00278438	29.681	0.00704144	95.8965	97.5219
SRR4198832	28.1234	Pver	1364004	88685733	0.315345	2.3119	44	88.5923	430975	13209	3.06491	yes	7950	1.84465	21611	7512	1.74302	424	0.0983816	14	0.00324845	28.9495	0.00681246	95.9515	97.5682
SRR6475632	31.2538	Pver	1364004	145477165	0.46547	3.41253	69	98.0297	430975	13209	3.06491	yes	6717	1.55856	20129	6516	1.51192	199	0.0461744	2	0.000464064	20.7073	0.00508451	95.3134	97.4032
SRR6754092	66.4386	Pver	1364004	104033702	0.156586	1.14799	31	82.943	430975	13209	3.06491	no	NA	NA	NA	NA	NA	NA	NA	NA	NA	NA	0.00740213	NA	NA
SRR6754101	48.6303	Pver	1364004	215143640	0.442406	3.24344	77	85.4212	430975	13209	3.06491	yes	8535	1.98039	22297	7995	1.8551	527	0.122281	13	0.00301642	30.4191	0.00740366	95.4232	97.441
SRR6754102	36.6075	Pver	1364004	131479503	0.35916	2.63313	32	80.235	430975	13209	3.06491	no	NA	NA	NA	NA	NA	NA	NA	NA	NA	NA	0.00698182	NA	NA
SRR7054680	41.7175	Pver	1364004	159375460	0.382035	2.80083	48	95.4887	430975	13209	3.06491	yes	8771	2.03515	22501	8266	1.91798	489	0.113464	16	0.00371251	28.8401	0.00748034	95.2501	97.4052
SRR7054681	49.0172	Pver	1364004	356849899	0.72801	5.3373	199	98.818	430975	13209	3.06491	yes	8610	1.9978	22292	8151	1.89129	445	0.103254	14	0.00324845	31.2395	0.00728813	96.1116	97.9107
