## Supplementary material for "Geographic population structure and distinct population dynamics of globally abundant freshwater bacteria": Suppl. Table S3

### Sheet: diversity
sample	#strains	abu1	abu2	abu3	abu4	abu5	abu6	abu7	abu8	abu9	abu10	abu11	abu12	abu13	abu14	abu15	abu16	abu17	abu18	abu19	abu_sum	shannon_diversity	evenness
foo1	2	0.5	0.5	0	0	0	0	0	0	0	0	0	0	0	0	0	0	0	0	0	1	0.693147	1
foo2	2	0.5	0.5	0	0	0	0	0	0	0	0	0	0	0	0	0	0	0	0	0	1	0.693147	1
foo3	2	0.95	0.05	0	0	0	0	0	0	0	0	0	0	0	0	0	0	0	0	0	1	0.198515	0.286
foo4	5	0.3	0.25	0.2	0.15	0.1	0	0	0	0	0	0	0	0	0	0	0	0	0	0	1	1.54448	0.96
foo5	10	0.25	0.2	0.15	0.1	0.05	0.05	0.05	0.05	0.05	0.05	0	0	0	0	0	0	0	0	0	1	2.08201	0.904
foo6	4	0.25	0.25	0.25	0.25	0	0	0	0	0	0	0	0	0	0	0	0	0	0	0	1	1.38629	1
foo7	4	0.55	0.25	0.15	0.05	0	0	0	0	0	0	0	0	0	0	0	0	0	0	0	1	1.10974	0.801
foo8	4	0.25	0.25	0.25	0.25	0	0	0	0	0	0	0	0	0	0	0	0	0	0	0	1	1.38629	1
foo9	4	0.55	0.25	0.15	0.05	0	0	0	0	0	0	0	0	0	0	0	0	0	0	0	1	1.10974	0.801
all_combined	18	0.0888889	0.0555556	0.366667	0.1	0.00555556	0.105556	0.0388889	0.0277778	0.0166667	0.00555556	0.00555556	0.00555556	0.00555556	0.00555556	0.0333333	0.0555556	0.0444444	0.0333333	0	1	2.2	0.763
foo5 alternative	5	0.5	0.2	0.15	0.1	0	0	0	0	0	0	0	0	0	0	0	0	0	0	0.05	1	1.33	0.828

### Sheet: sequences
sequence	pop1	pop2	pop3	pop4	pop5	pop6	pop7	pop8	pop9	all_samples_combined
ATAACAACTA	10	0	0	6	0	0	0	0	0	16
CCCCGTCGGG	10	0	0	0	0	0	0	0	0	10
AAAAAAAAAA	0	10	19	0	5	5	11	5	11	66
CAAAAAAAAA	0	10	0	0	0	5	3	0	0	18
TTTTTTTTTT	0	0	1	0	0	0	0	0	0	1
TAAAAAAAAA	0	0	0	5	4	5	5	0	0	19
ATAAAAAAAA	0	0	0	4	3	0	0	0	0	7
AATAAAAAAA	0	0	0	3	2	0	0	0	0	5
AAATAAAAAA	0	0	0	2	1	0	0	0	0	3
AAAATAAAAA	0	0	0	0	1	0	0	0	0	1
AAAAATAAAA	0	0	0	0	1	0	0	0	0	1
AAAAAATAAA	0	0	0	0	1	0	0	0	0	1
AAAAAAATAA	0	0	0	0	1	0	0	0	0	1
AAAAAAAATA	0	0	0	0	1	0	0	0	0	1
GAAAAAAAAA	0	0	0	0	0	5	1	0	0	6
TTAAAAAAAA	0	0	0	0	0	0	0	5	5	10
CACAAAAAAA	0	0	0	0	0	0	0	5	3	8
GAAGAAAAAA	0	0	0	0	0	0	0	5	1	6
sum	20	20	20	20	20	20	20	20	20	180
pi	0.00526316	0.000526316	0.001	0.00118947	0.00139474	0.000789474	0.000642105	0.00197368	0.00140526	0.00186842
total_num_alleles	20	11	20	14	19	13	13	16	16	23
shannon_diversity	0.693147	0.693147	0.198515	1.54448	2.08201	1.38629	1.10974	1.38629	1.10974	2.2
evenness	1	1	0.286	0.96	0.904	1	0.801	1	0.801	0.763
num_strains	2	2	2	5	10	4	4	4	4	18
avgAllelesPerLoci	2	1.5	2	1.8	1.8	2.5	2.5	2.33333	2.2	2.57143
Hnoncorr	0.693147	0.693147	0.198515	1.81053	1.44671	1.38629	1.10974	1.94863	2.2933	2.99475
Hall	6.93147	0.693147	1.98515	1.81053	2.43929	1.38629	1.10974	3.0733	2.2933	3.39178
