## Supplementary material for "Geographic population structure and distinct population dynamics of globally abundant freshwater bacteria": Suppl. Table S4

### Sheet: Sheet1
reference genome	NCBI assembly accession	species	genome size (bp)	ANI to closest genome in dataset *	closest genome in dataset		* ANI values were computed using fastANI (Jain, C., Rodriguez-R, L.M., Phillippy, A.M. et al. High throughput ANI analysis of 90K prokaryotic genomes reveals clear species boundaries. Nat Commun 9, 5114 (2018). https://doi.org/10.1038/s41467-018-07641-9)
WB8_6_001	GCA_010021145.1	Ca. Fonsibacter lacus	1080034	88.3535	AAA028-D10 (SAG)
AAA028-C07 (SAG)	GCA_000419465.1	Ca. Fonsibacter sp.	846566	91.6125	AAA028-D10 (SAG)
AAA028-D10 (SAG)	GCA_000510845.1	Ca. Fonsibacter sp.	925141	91.6125	AAA028-C07 (SAG)
LSUCC0530	GCA_002688585.1	Ca. Fonsibacter ubiquis	1160202	85.6718	WB8_6_001
MMS-RIV-30	GCA_006364215.1	Ca. Methylopumilus universalis	1268083	<80	NA
MMS-IIB-91	GCA_002288305.1	Ca. Nanopelagicus abundans	1161863	<80	NA
MMS-IIA-15	GCA_002288185.1	Ca. Planktophila vernalis	1364004	<80	NA
MWH-PoolGreenA3	GCA_003065385.1	Polynucleobacter acidiphobus	1851737	77.9375	AM-8B5
QLW-P1DMWA-1	GCA_000016345.1	Polynucleobacter asymbioticus	2159490	82.3052	Tro8-14-1
MWH-MoIso2	GCA_002224225.1	Polynucleobacter cosmopolitanus	1775978	<80	NA
AM-8B5	GCA_003065365.1	Polynucleobacter difficilis	1995529	78.254	MWH-Mekk-B1
MWH-MoK4	GCA_000973625.1	Polynucleobacter duraquae	2026292	88.0549	AP-Elch-400A-B2
MWH-Mekk-B1	GCA_018881755.1	Polynucleobacter finlandensis	2280072	80.8662	Tro8-14-1
es-MAR-2	GCA_018687955.1	Polynucleobacter ibericus	1904269	83.4481	Tro8-14-1
MWH-Mekk-C3	GCA_018687595.1	Polynucleobacter paludilacus	1670875	94.0116	MT-CBaFAMC5
UB-Kaiv-W7	GCA_003261255.1	Polynucleobacter paneuropaeus	1830921	86.4814	MWH-Mekk-C3
MT-CBaFAMC5	GCA_018687655.1	Polynucleobacter sp.	1697725	94.0116	MWH-Mekk-C3
AP-Elch-400A-B2	GCA_018688355.1	Polynucleobacter sp.	2094292	88.0549	MWH-MoK4
Tro8-14-1	GCA_018881655.1	Polynucleobacter sp.	2236370	83.4481	es-MAR-2
MWH-Weng1-1	GCA_001953355.1	Polynucleobacter sphagniphilus	2042438	80.7436	Tro8-14-1

### Sheet: Sheet2
a	b	c	d
GCA_000016345.1	GCA_018881655.1	GCA_000016345.1	82.3052
GCA_000419465.1	GCA_000510845.1	GCA_000419465.1	91.6125
GCA_000510845.1	GCA_000510845.1	GCA_000419465.1	91.6125
GCA_000973625.1	GCA_018688355.1	GCA_000973625.1	88.0549
GCA_001953355.1	GCA_018881655.1	GCA_001953355.1	80.7436
GCA_002224225.1	GCA_002224225.1	GCA_002224225.1	100
GCA_002288185.1	GCA_002288185.1	GCA_002288185.1	100
GCA_002288305.1	GCA_002288305.1	GCA_002288305.1	100
GCA_002688585.1	GCA_010021145.1	GCA_002688585.1	85.6718
GCA_003065365.1	GCA_018881755.1	GCA_003065365.1	78.254
GCA_003065385.1	GCA_003065385.1	GCA_003065365.1	77.9375
GCA_003261255.1	GCA_018687595.1	GCA_003261255.1	86.4814
GCA_006364215.1	GCA_006364215.1	GCA_006364215.1	100
GCA_010021145.1	GCA_010021145.1	GCA_000510845.1	88.3535
GCA_018687595.1	GCA_018687655.1	GCA_018687595.1	94.0116
GCA_018687655.1	GCA_018687655.1	GCA_018687595.1	94.0116
GCA_018687955.1	GCA_018881655.1	GCA_018687955.1	83.4481
GCA_018688355.1	GCA_018688355.1	GCA_000973625.1	88.0549
GCA_018881655.1	GCA_018881655.1	GCA_018687955.1	83.4481
GCA_018881755.1	GCA_018881755.1	GCA_018881655.1	80.8662
