## Supplementary material for "Geographic population structure and distinct population dynamics of globally abundant freshwater bacteria": Suppl. Table S5

### Sheet: separate_metaGs
metagenome name	combined metagenome	library ID	sequencing facility	library layout	sequencing instrument	library preparation method	SRA accession	Study accession	BioProject accession	BioSample accession	isolation source	collection date	geographic location	latitude and longitude	sample collection device	sample material processing	sample volume	sample description
Aci1_07Aug2018	Aci1_07Aug2018	Euro_Aci1_07Aug2018	Eurofins Genomics, Constance, Germany	paired (2 x 151 bp)	Illumina NovaSeq 6000	Standard genomic library using unique dual indexing	SRR24390649	SRP435475	PRJNA965924	SAMN34509252	Lake Aci1	07-Aug-2018	Finland: Inari	69.131 N 27.761 E	glass bottle	biomass collection on 0.2 µm filters after 0.8 µm pre-filtration	400 – 700 ml	surface water, humic
Clou_10July2018	Clou_10July2018	Euro_Clou_10July2018	Eurofins Genomics, Constance, Germany	paired (2 x 151 bp)	Illumina NovaSeq 6000	Standard genomic library using unique dual indexing	SRR24390648	SRP435475	PRJNA965924	SAMN34509255	Pond Cloudlacke	10-Jul-2018	Austria: Niedere Tauern	47.261 N 13.551 E	glass bottle	biomass collection on 0.2 µm filters after 0.8 µm pre-filtration	400 – 700 ml	surface water, humic
Clou_11June2018	Clou_11June2018	Euro_Clou_11June2018	Eurofins Genomics, Constance, Germany	paired (2 x 151 bp)	Illumina NovaSeq 6000	Standard genomic library using unique dual indexing	SRR24390637	SRP435475	PRJNA965924	SAMN34509254	Pond Cloudlacke	11-Jun-2018	Austria: Niedere Tauern	47.261 N 13.551 E	glass bottle	biomass collection on 0.2 µm filters after 0.8 µm pre-filtration	400 – 700 ml	surface water, humic
EM02OF_200616	EMOF_200616	Euro_EM02OF_200616	Eurofins Genomics, Constance, Germany	paired (2 x 151 bp)	Illumina NovaSeq 6000	Standard genomic library using unique dual indexing	SRR24390643	SRP435475	PRJNA965924	SAMN34509268	Pond EnzMain	16-Jun-2020	Austria: Hohe Tauern	47.178 N 12.618 E	glass bottle	biomass collection on 0.2 µm filters after 0.8 µm pre-filtration	400 – 700 ml	surface water, humic
EM02OF_200619	EMOF_200619	Euro_EM02OF_200619	Eurofins Genomics, Constance, Germany	paired (2 x 151 bp)	Illumina NovaSeq 6000	Standard genomic library using unique dual indexing	SRR24390642	SRP435475	PRJNA965924	SAMN34509280	Pond EnzMain	19-Jun-2020	Austria: Hohe Tauern	47.178 N 12.618 E	glass bottle	biomass collection on 0.2 µm filters after 0.8 µm pre-filtration	400 – 700 ml	surface water, humic
EM02OF_200714	EMOF_200714	Euro_EM02OF_200714	Eurofins Genomics, Constance, Germany	paired (2 x 151 bp)	Illumina NovaSeq 6000	Standard genomic library using unique dual indexing	SRR24390641	SRP435475	PRJNA965924	SAMN34509284	Pond EnzMain	14-Jul-2020	Austria: Hohe Tauern	47.178 N 12.618 E	glass bottle	biomass collection on 0.2 µm filters after 0.8 µm pre-filtration	400 – 700 ml	surface water, humic
EM02OF_200818	EMOF_200818	Euro_EM02OF_200818	Eurofins Genomics, Constance, Germany	paired (2 x 151 bp)	Illumina NovaSeq 6000	Standard genomic library using unique dual indexing	SRR24390640	SRP435475	PRJNA965924	SAMN34509288	Pond EnzMain	18-Aug-2020	Austria: Hohe Tauern	47.178 N 12.618 E	glass bottle	biomass collection on 0.2 µm filters after 0.8 µm pre-filtration	400 – 700 ml	surface water, humic
EM02OF_200913	EMOF_200913	Euro_EM02OF_200913	Eurofins Genomics, Constance, Germany	paired (2 x 151 bp)	Illumina NovaSeq 6000	Standard genomic library using unique dual indexing	SRR24390639	SRP435475	PRJNA965924	SAMN34509292	Pond EnzMain	13-Sep-2020	Austria: Hohe Tauern	47.178 N 12.618 E	glass bottle	biomass collection on 0.2 µm filters after 0.8 µm pre-filtration	400 – 700 ml	surface water, humic
EM02OF_201023	EMOF_201023	Euro_EM02OF_201023	Eurofins Genomics, Constance, Germany	paired (2 x 151 bp)	Illumina NovaSeq 6000	Standard genomic library using unique dual indexing	SRR24390638	SRP435475	PRJNA965924	SAMN34509296	Pond EnzMain	23-Oct-2020	Austria: Hohe Tauern	47.178 N 12.618 E	glass bottle	biomass collection on 0.2 µm filters after 0.8 µm pre-filtration	400 – 700 ml	surface water, humic
EM02TI_200615	EMTI_200615	Euro_EM02TI_200615	Eurofins Genomics, Constance, Germany	paired (2 x 151 bp)	Illumina NovaSeq 6000	Standard genomic library using unique dual indexing	SRR24390636	SRP435475	PRJNA965924	SAMN34509265	Pond EnzMain	15-Jun-2020	Austria: Hohe Tauern	47.178 N 12.618 E	Limnos-like water sampler	biomass collection on 0.2 µm filters after 0.8 µm pre-filtration	400 – 700 ml	water from 120 cm depth, humic
EM02TI_200619	EMTI_200619	Euro_EM02TI_200619	Eurofins Genomics, Constance, Germany	paired (2 x 151 bp)	Illumina NovaSeq 6000	Standard genomic library using unique dual indexing	SRR24390635	SRP435475	PRJNA965924	SAMN34509281	Pond EnzMain	19-Jun-2020	Austria: Hohe Tauern	47.178 N 12.618 E	Limnos-like water sampler	biomass collection on 0.2 µm filters after 0.8 µm pre-filtration	400 – 700 ml	water from 120 cm depth, humic
EM02TI_200714	EMTI_200714	Euro_EM02TI_200714	Eurofins Genomics, Constance, Germany	paired (2 x 151 bp)	Illumina NovaSeq 6000	Standard genomic library using unique dual indexing	SRR24390634	SRP435475	PRJNA965924	SAMN34509285	Pond EnzMain	14-Jul-2020	Austria: Hohe Tauern	47.178 N 12.618 E	Limnos-like water sampler	biomass collection on 0.2 µm filters after 0.8 µm pre-filtration	400 – 700 ml	water from 120 cm depth, humic
EM02TI_200818	EMTI_200818	Euro_EM02TI_200818	Eurofins Genomics, Constance, Germany	paired (2 x 151 bp)	Illumina NovaSeq 6000	Standard genomic library using unique dual indexing	SRR24390633	SRP435475	PRJNA965924	SAMN34509289	Pond EnzMain	18-Aug-2020	Austria: Hohe Tauern	47.178 N 12.618 E	Limnos-like water sampler	biomass collection on 0.2 µm filters after 0.8 µm pre-filtration	400 – 700 ml	water from 120 cm depth, humic
EM02TI_200913	EMTI_200913	Euro_EM02TI_200913	Eurofins Genomics, Constance, Germany	paired (2 x 151 bp)	Illumina NovaSeq 6000	Standard genomic library using unique dual indexing	SRR24390632	SRP435475	PRJNA965924	SAMN34509293	Pond EnzMain	13-Sep-2020	Austria: Hohe Tauern	47.178 N 12.618 E	Limnos-like water sampler	biomass collection on 0.2 µm filters after 0.8 µm pre-filtration	400 – 700 ml	water from 120 cm depth, humic
EM02TI_201023	EMTI_201023	Euro_EM02TI_201023	Eurofins Genomics, Constance, Germany	paired (2 x 151 bp)	Illumina NovaSeq 6000	Standard genomic library using unique dual indexing	SRR24390631	SRP435475	PRJNA965924	SAMN34509297	Pond EnzMain	23-Oct-2020	Austria: Hohe Tauern	47.178 N 12.618 E	Limnos-like water sampler	biomass collection on 0.2 µm filters after 0.8 µm pre-filtration	400 – 700 ml	water from 120 cm depth, humic
EnzMain_19July2018	EnzMain_19July2018	Euro_EnzMain_19July2018	Eurofins Genomics, Constance, Germany	paired (2 x 151 bp)	Illumina NovaSeq 6000	Standard genomic library using unique dual indexing	SRR24390626	SRP435475	PRJNA965924	SAMN34509263	Pond EnzMain	19-Jul-2018	Austria: Hohe Tauern	47.178 N 12.618 E	glass bottle	biomass collection on 0.2 µm filters after 0.8 µm pre-filtration	400 – 700 ml	surface water, humic
EnzMain_28May2018	EnzMain_28May2018	Euro_EnzMain_28May2018	Eurofins Genomics, Constance, Germany	paired (2 x 151 bp)	Illumina NovaSeq 6000	Standard genomic library using unique dual indexing	SRR24390615	SRP435475	PRJNA965924	SAMN34509262	Pond EnzMain	28-May-2018	Austria: Hohe Tauern	47.178 N 12.618 E	glass bottle	biomass collection on 0.2 µm filters after 0.8 µm pre-filtration	400 – 700 ml	surface water, humic
Fels_11June2018	Fels_11June2018	Euro_Fels_11June2018	Eurofins Genomics, Constance, Germany	paired (2 x 151 bp)	Illumina NovaSeq 6000	Standard genomic library using unique dual indexing	SRR24390604	SRP435475	PRJNA965924	SAMN34509256	Pond Felsenteich	11-Jun-2018	Austria: Niedere Tauern	47.261 N 13.551 E	glass bottle	biomass collection on 0.2 µm filters after 0.8 µm pre-filtration	400 – 700 ml	surface water, humic
Gerlos4_19July2018	Gerlos4_19July2018	Euro_Gerlos4_19July2018	Eurofins Genomics, Constance, Germany	paired (2 x 151 bp)	Illumina NovaSeq 6000	Standard genomic library using unique dual indexing	SRR24390593	SRP435475	PRJNA965924	SAMN34509258	Pond Gerlos4	19-Jul-2018	Austria: Hohe Tauern	47.235 N 12.154 E	glass bottle	biomass collection on 0.2 µm filters after 0.8 µm pre-filtration	400 – 700 ml	surface water, humic
Gerlos5_19July2018	Gerlos5_19July2018	Euro_Gerlos5_19July2018	Eurofins Genomics, Constance, Germany	paired (2 x 151 bp)	Illumina NovaSeq 6000	Standard genomic library using unique dual indexing	SRR24390588	SRP435475	PRJNA965924	SAMN34509259	Pond Gerlos5	19-Jul-2018	Austria: Hohe Tauern	47.235 N 12.154 E	glass bottle	biomass collection on 0.2 µm filters after 0.8 µm pre-filtration	400 – 700 ml	surface water, humic
Hu02OF_200616	HuOF_200616	Euro_Hu02OF_200616	Eurofins Genomics, Constance, Germany	paired (2 x 151 bp)	Illumina NovaSeq 6000	Standard genomic library using unique dual indexing	SRR24390630	SRP435475	PRJNA965924	SAMN34509300	Pond Hüttenteich	16-Jun-2020	Austria: Hohe Tauern	47.076 N 12.991 E	glass bottle	biomass collection on 0.2 µm filters after 0.8 µm pre-filtration	400 – 700 ml	surface water, humic
Hutt_28May2018	Hutt_28May2018	Euro_Hutt_28May2018	Eurofins Genomics, Constance, Germany	paired (2 x 151 bp)	Illumina NovaSeq 6000	Standard genomic library using unique dual indexing	SRR24390587	SRP435475	PRJNA965924	SAMN34509261	Pond Hüttenteich	28-May-2018	Austria: Hohe Tauern	47.076 N 12.991 E	glass bottle	biomass collection on 0.2 µm filters after 0.8 µm pre-filtration	400 – 700 ml	surface water, humic
Inari4_07Aug2018	Inari4_07Aug2018	Euro_Inari4_07Aug2018	Eurofins Genomics, Constance, Germany	paired (2 x 151 bp)	Illumina NovaSeq 6000	Standard genomic library using unique dual indexing	SRR24390586	SRP435475	PRJNA965924	SAMN34509253	Lake Inari4	07-Aug-2018	Finland: Inari	68.918 N 27.009 E	glass bottle	biomass collection on 0.2 µm filters after 0.8 µm pre-filtration	400 – 700 ml	surface water, humic
Latsch_28May2018	Latsch_28May2018	Euro_Latsch_28May2018	Eurofins Genomics, Constance, Germany	paired (2 x 151 bp)	Illumina NovaSeq 6000	Standard genomic library using unique dual indexing	SRR24390647	SRP435475	PRJNA965924	SAMN34509260	Pond Latschenteich	28-May-2018	Austria: Hohe Tauern	47.076 N 12.991 E	glass bottle	biomass collection on 0.2 µm filters after 0.8 µm pre-filtration	400 – 700 ml	surface water, humic
Pas2_05Aug2018	Pas2_05Aug2018	Euro_Pas2_05Aug2018	Eurofins Genomics, Constance, Germany	paired (2 x 151 bp)	Illumina NovaSeq 6000	Standard genomic library using unique dual indexing	SRR24390646	SRP435475	PRJNA965924	SAMN34509250	Lake Pas2	05-Aug-2018	Norway: Sor-Varanger	69.501 N 30.050 E	glass bottle	biomass collection on 0.2 µm filters after 0.8 µm pre-filtration	400 – 700 ml	surface water, humic
Roav4_06Aug2018	Roav4_06Aug2018	Euro_Roav4_06Aug2018	Eurofins Genomics, Constance, Germany	paired (2 x 151 bp)	Illumina NovaSeq 6000	Standard genomic library using unique dual indexing	SRR24390645	SRP435475	PRJNA965924	SAMN34509251	Pond Roav4	06-Aug-2018	Norway: Sor-Varanger	69.490 N 29.826 E	glass bottle	biomass collection on 0.2 µm filters after 0.8 µm pre-filtration	400 – 700 ml	surface water, humic
Troeg7_08July2018	Troeg7_08July2018	Euro_Troeg7_08July2018	Eurofins Genomics, Constance, Germany	paired (2 x 151 bp)	Illumina NovaSeq 6000	Standard genomic library using unique dual indexing	SRR24390644	SRP435475	PRJNA965924	SAMN34509257	Pond Troeg7	08-Jul-2018	Austria: Niedere Tauern	47.250 N 13.267 E	glass bottle	biomass collection on 0.2 µm filters after 0.8 µm pre-filtration	400 – 700 ml	surface water, humic
EM02OF_200615	EMOF_200615	NGI_EM02OF_200615	National Genomics Infrastructure (NGI), SciLifeLab, Stockholm, Sweden	paired (2 x 151 bp)	Illumina NovaSeq 6000	SMARTer ThruPLEX DNA-seq	SRR24390629	SRP435475	PRJNA965924	SAMN34509264	Pond EnzMain	15-Jun-2020	Austria: Hohe Tauern	47.178 N 12.618 E	glass bottle	biomass collection on 0.2 µm filters after 0.8 µm pre-filtration	400 – 700 ml	surface water, humic
EM02OF_200616	EMOF_200616	NGI_EM02OF_200616	National Genomics Infrastructure (NGI), SciLifeLab, Stockholm, Sweden	paired (2 x 151 bp)	Illumina NovaSeq 6000	SMARTer ThruPLEX DNA-seq	SRR24390628	SRP435475	PRJNA965924	SAMN34509268	Pond EnzMain	16-Jun-2020	Austria: Hohe Tauern	47.178 N 12.618 E	glass bottle	biomass collection on 0.2 µm filters after 0.8 µm pre-filtration	400 – 700 ml	surface water, humic
EM02OF_200617	EMOF_200617	NGI_EM02OF_200617	National Genomics Infrastructure (NGI), SciLifeLab, Stockholm, Sweden	paired (2 x 151 bp)	Illumina NovaSeq 6000	SMARTer ThruPLEX DNA-seq	SRR24390627	SRP435475	PRJNA965924	SAMN34509272	Pond EnzMain	17-Jun-2020	Austria: Hohe Tauern	47.178 N 12.618 E	glass bottle	biomass collection on 0.2 µm filters after 0.8 µm pre-filtration	400 – 700 ml	surface water, humic
EM02OF_200618	EMOF_200618	NGI_EM02OF_200618	National Genomics Infrastructure (NGI), SciLifeLab, Stockholm, Sweden	paired (2 x 151 bp)	Illumina NovaSeq 6000	SMARTer ThruPLEX DNA-seq	SRR24390625	SRP435475	PRJNA965924	SAMN34509276	Pond EnzMain	18-Jun-2020	Austria: Hohe Tauern	47.178 N 12.618 E	glass bottle	biomass collection on 0.2 µm filters after 0.8 µm pre-filtration	400 – 700 ml	surface water, humic
EM02OF_200619	EMOF_200619	NGI_EM02OF_200619	National Genomics Infrastructure (NGI), SciLifeLab, Stockholm, Sweden	paired (2 x 151 bp)	Illumina NovaSeq 6000	SMARTer ThruPLEX DNA-seq	SRR24390624	SRP435475	PRJNA965924	SAMN34509280	Pond EnzMain	19-Jun-2020	Austria: Hohe Tauern	47.178 N 12.618 E	glass bottle	biomass collection on 0.2 µm filters after 0.8 µm pre-filtration	400 – 700 ml	surface water, humic
EM02OF_200714	EMOF_200714	NGI_EM02OF_200714	National Genomics Infrastructure (NGI), SciLifeLab, Stockholm, Sweden	paired (2 x 151 bp)	Illumina NovaSeq 6000	SMARTer ThruPLEX DNA-seq	SRR24390623	SRP435475	PRJNA965924	SAMN34509284	Pond EnzMain	14-Jul-2020	Austria: Hohe Tauern	47.178 N 12.618 E	glass bottle	biomass collection on 0.2 µm filters after 0.8 µm pre-filtration	400 – 700 ml	surface water, humic
EM02OF_200818	EMOF_200818	NGI_EM02OF_200818	National Genomics Infrastructure (NGI), SciLifeLab, Stockholm, Sweden	paired (2 x 151 bp)	Illumina NovaSeq 6000	SMARTer ThruPLEX DNA-seq	SRR24390622	SRP435475	PRJNA965924	SAMN34509288	Pond EnzMain	18-Aug-2020	Austria: Hohe Tauern	47.178 N 12.618 E	glass bottle	biomass collection on 0.2 µm filters after 0.8 µm pre-filtration	400 – 700 ml	surface water, humic
EM02OF_200913	EMOF_200913	NGI_EM02OF_200913	National Genomics Infrastructure (NGI), SciLifeLab, Stockholm, Sweden	paired (2 x 151 bp)	Illumina NovaSeq 6000	SMARTer ThruPLEX DNA-seq	SRR24390621	SRP435475	PRJNA965924	SAMN34509292	Pond EnzMain	13-Sep-2020	Austria: Hohe Tauern	47.178 N 12.618 E	glass bottle	biomass collection on 0.2 µm filters after 0.8 µm pre-filtration	400 – 700 ml	surface water, humic
EM02OF_201023	EMOF_201023	NGI_EM02OF_201023	National Genomics Infrastructure (NGI), SciLifeLab, Stockholm, Sweden	paired (2 x 151 bp)	Illumina NovaSeq 6000	SMARTer ThruPLEX DNA-seq	SRR24390620	SRP435475	PRJNA965924	SAMN34509296	Pond EnzMain	23-Oct-2020	Austria: Hohe Tauern	47.178 N 12.618 E	glass bottle	biomass collection on 0.2 µm filters after 0.8 µm pre-filtration	400 – 700 ml	surface water, humic
EM02TI_200615	EMTI_200615	NGI_EM02TI_200615	National Genomics Infrastructure (NGI), SciLifeLab, Stockholm, Sweden	paired (2 x 151 bp)	Illumina NovaSeq 6000	SMARTer ThruPLEX DNA-seq	SRR24390619	SRP435475	PRJNA965924	SAMN34509265	Pond EnzMain	15-Jun-2020	Austria: Hohe Tauern	47.178 N 12.618 E	Limnos-like water sampler	biomass collection on 0.2 µm filters after 0.8 µm pre-filtration	400 – 700 ml	water from 120 cm depth, humic
EM02TI_200616	EMTI_200616	NGI_EM02TI_200616	National Genomics Infrastructure (NGI), SciLifeLab, Stockholm, Sweden	paired (2 x 151 bp)	Illumina NovaSeq 6000	SMARTer ThruPLEX DNA-seq	SRR24390618	SRP435475	PRJNA965924	SAMN34509269	Pond EnzMain	16-Jun-2020	Austria: Hohe Tauern	47.178 N 12.618 E	Limnos-like water sampler	biomass collection on 0.2 µm filters after 0.8 µm pre-filtration	400 – 700 ml	water from 120 cm depth, humic
EM02TI_200617	EMTI_200617	NGI_EM02TI_200617	National Genomics Infrastructure (NGI), SciLifeLab, Stockholm, Sweden	paired (2 x 151 bp)	Illumina NovaSeq 6000	SMARTer ThruPLEX DNA-seq	SRR24390617	SRP435475	PRJNA965924	SAMN34509273	Pond EnzMain	17-Jun-2020	Austria: Hohe Tauern	47.178 N 12.618 E	Limnos-like water sampler	biomass collection on 0.2 µm filters after 0.8 µm pre-filtration	400 – 700 ml	water from 120 cm depth, humic
EM02TI_200618	EMTI_200618	NGI_EM02TI_200618	National Genomics Infrastructure (NGI), SciLifeLab, Stockholm, Sweden	paired (2 x 151 bp)	Illumina NovaSeq 6000	SMARTer ThruPLEX DNA-seq	SRR24390616	SRP435475	PRJNA965924	SAMN34509277	Pond EnzMain	18-Jun-2020	Austria: Hohe Tauern	47.178 N 12.618 E	Limnos-like water sampler	biomass collection on 0.2 µm filters after 0.8 µm pre-filtration	400 – 700 ml	water from 120 cm depth, humic
EM02TI_200619	EMTI_200619	NGI_EM02TI_200619	National Genomics Infrastructure (NGI), SciLifeLab, Stockholm, Sweden	paired (2 x 151 bp)	Illumina NovaSeq 6000	SMARTer ThruPLEX DNA-seq	SRR24390614	SRP435475	PRJNA965924	SAMN34509281	Pond EnzMain	19-Jun-2020	Austria: Hohe Tauern	47.178 N 12.618 E	Limnos-like water sampler	biomass collection on 0.2 µm filters after 0.8 µm pre-filtration	400 – 700 ml	water from 120 cm depth, humic
EM02TI_200714	EMTI_200714	NGI_EM02TI_200714	National Genomics Infrastructure (NGI), SciLifeLab, Stockholm, Sweden	paired (2 x 151 bp)	Illumina NovaSeq 6000	SMARTer ThruPLEX DNA-seq	SRR24390613	SRP435475	PRJNA965924	SAMN34509285	Pond EnzMain	14-Jul-2020	Austria: Hohe Tauern	47.178 N 12.618 E	Limnos-like water sampler	biomass collection on 0.2 µm filters after 0.8 µm pre-filtration	400 – 700 ml	water from 120 cm depth, humic
EM02TI_200818	EMTI_200818	NGI_EM02TI_200818	National Genomics Infrastructure (NGI), SciLifeLab, Stockholm, Sweden	paired (2 x 151 bp)	Illumina NovaSeq 6000	SMARTer ThruPLEX DNA-seq	SRR24390612	SRP435475	PRJNA965924	SAMN34509289	Pond EnzMain	18-Aug-2020	Austria: Hohe Tauern	47.178 N 12.618 E	Limnos-like water sampler	biomass collection on 0.2 µm filters after 0.8 µm pre-filtration	400 – 700 ml	water from 120 cm depth, humic
EM02TI_200913	EMTI_200913	NGI_EM02TI_200913	National Genomics Infrastructure (NGI), SciLifeLab, Stockholm, Sweden	paired (2 x 151 bp)	Illumina NovaSeq 6000	SMARTer ThruPLEX DNA-seq	SRR24390611	SRP435475	PRJNA965924	SAMN34509293	Pond EnzMain	13-Sep-2020	Austria: Hohe Tauern	47.178 N 12.618 E	Limnos-like water sampler	biomass collection on 0.2 µm filters after 0.8 µm pre-filtration	400 – 700 ml	water from 120 cm depth, humic
EM02TI_201023	EMTI_201023	NGI_EM02TI_201023	National Genomics Infrastructure (NGI), SciLifeLab, Stockholm, Sweden	paired (2 x 151 bp)	Illumina NovaSeq 6000	SMARTer ThruPLEX DNA-seq	SRR24390610	SRP435475	PRJNA965924	SAMN34509297	Pond EnzMain	23-Oct-2020	Austria: Hohe Tauern	47.178 N 12.618 E	Limnos-like water sampler	biomass collection on 0.2 µm filters after 0.8 µm pre-filtration	400 – 700 ml	water from 120 cm depth, humic
EM08OF_200615	EMOF_200615	NGI_EM08OF_200615	National Genomics Infrastructure (NGI), SciLifeLab, Stockholm, Sweden	paired (2 x 151 bp)	Illumina NovaSeq 6000	Illumina TruSeq PCR-free	SRR24390609	SRP435475	PRJNA965924	SAMN34509266	Pond EnzMain	15-Jun-2020	Austria: Hohe Tauern	47.178 N 12.618 E	glass bottle	biomass collection on 0.8 µm filters	400 – 700 ml	surface water, humic
EM08OF_200616	EMOF_200616	NGI_EM08OF_200616	National Genomics Infrastructure (NGI), SciLifeLab, Stockholm, Sweden	paired (2 x 151 bp)	Illumina NovaSeq 6000	Illumina TruSeq PCR-free	SRR24390608	SRP435475	PRJNA965924	SAMN34509270	Pond EnzMain	16-Jun-2020	Austria: Hohe Tauern	47.178 N 12.618 E	glass bottle	biomass collection on 0.8 µm filters	400 – 700 ml	surface water, humic
EM08OF_200617	EMOF_200617	NGI_EM08OF_200617	National Genomics Infrastructure (NGI), SciLifeLab, Stockholm, Sweden	paired (2 x 151 bp)	Illumina NovaSeq 6000	Illumina TruSeq PCR-free	SRR24390607	SRP435475	PRJNA965924	SAMN34509274	Pond EnzMain	17-Jun-2020	Austria: Hohe Tauern	47.178 N 12.618 E	glass bottle	biomass collection on 0.8 µm filters	400 – 700 ml	surface water, humic
EM08OF_200618	EMOF_200618	NGI_EM08OF_200618	National Genomics Infrastructure (NGI), SciLifeLab, Stockholm, Sweden	paired (2 x 151 bp)	Illumina NovaSeq 6000	Illumina TruSeq PCR-free	SRR24390606	SRP435475	PRJNA965924	SAMN34509278	Pond EnzMain	18-Jun-2020	Austria: Hohe Tauern	47.178 N 12.618 E	glass bottle	biomass collection on 0.8 µm filters	400 – 700 ml	surface water, humic
EM08OF_200619	EMOF_200619	NGI_EM08OF_200619	National Genomics Infrastructure (NGI), SciLifeLab, Stockholm, Sweden	paired (2 x 151 bp)	Illumina NovaSeq 6000	Illumina TruSeq PCR-free	SRR24390605	SRP435475	PRJNA965924	SAMN34509282	Pond EnzMain	19-Jun-2020	Austria: Hohe Tauern	47.178 N 12.618 E	glass bottle	biomass collection on 0.8 µm filters	400 – 700 ml	surface water, humic
EM08OF_200714	EMOF_200714	NGI_EM08OF_200714	National Genomics Infrastructure (NGI), SciLifeLab, Stockholm, Sweden	paired (2 x 151 bp)	Illumina NovaSeq 6000	Illumina TruSeq PCR-free	SRR24390603	SRP435475	PRJNA965924	SAMN34509286	Pond EnzMain	14-Jul-2020	Austria: Hohe Tauern	47.178 N 12.618 E	glass bottle	biomass collection on 0.8 µm filters	400 – 700 ml	surface water, humic
EM08OF_200818	EMOF_200818	NGI_EM08OF_200818	National Genomics Infrastructure (NGI), SciLifeLab, Stockholm, Sweden	paired (2 x 151 bp)	Illumina NovaSeq 6000	Illumina TruSeq PCR-free	SRR24390602	SRP435475	PRJNA965924	SAMN34509290	Pond EnzMain	18-Aug-2020	Austria: Hohe Tauern	47.178 N 12.618 E	glass bottle	biomass collection on 0.8 µm filters	400 – 700 ml	surface water, humic
EM08OF_200913	EMOF_200913	NGI_EM08OF_200913	National Genomics Infrastructure (NGI), SciLifeLab, Stockholm, Sweden	paired (2 x 151 bp)	Illumina NovaSeq 6000	Illumina TruSeq PCR-free	SRR24390601	SRP435475	PRJNA965924	SAMN34509294	Pond EnzMain	13-Sep-2020	Austria: Hohe Tauern	47.178 N 12.618 E	glass bottle	biomass collection on 0.8 µm filters	400 – 700 ml	surface water, humic
EM08OF_201023	EMOF_201023	NGI_EM08OF_201023	National Genomics Infrastructure (NGI), SciLifeLab, Stockholm, Sweden	paired (2 x 151 bp)	Illumina NovaSeq 6000	Illumina TruSeq PCR-free	SRR24390600	SRP435475	PRJNA965924	SAMN34509298	Pond EnzMain	23-Oct-2020	Austria: Hohe Tauern	47.178 N 12.618 E	glass bottle	biomass collection on 0.8 µm filters	400 – 700 ml	surface water, humic
EM08TI_200615	EMTI_200615	NGI_EM08TI_200615	National Genomics Infrastructure (NGI), SciLifeLab, Stockholm, Sweden	paired (2 x 151 bp)	Illumina NovaSeq 6000	Illumina TruSeq PCR-free	SRR24390599	SRP435475	PRJNA965924	SAMN34509267	Pond EnzMain	15-Jun-2020	Austria: Hohe Tauern	47.178 N 12.618 E	Limnos-like water sampler	biomass collection on 0.8 µm filters	400 – 700 ml	water from 120 cm depth, humic
EM08TI_200616	EMTI_200616	NGI_EM08TI_200616	National Genomics Infrastructure (NGI), SciLifeLab, Stockholm, Sweden	paired (2 x 151 bp)	Illumina NovaSeq 6000	Illumina TruSeq PCR-free	SRR24390598	SRP435475	PRJNA965924	SAMN34509271	Pond EnzMain	16-Jun-2020	Austria: Hohe Tauern	47.178 N 12.618 E	Limnos-like water sampler	biomass collection on 0.8 µm filters	400 – 700 ml	water from 120 cm depth, humic
EM08TI_200617	EMTI_200617	NGI_EM08TI_200617	National Genomics Infrastructure (NGI), SciLifeLab, Stockholm, Sweden	paired (2 x 151 bp)	Illumina NovaSeq 6000	Illumina TruSeq PCR-free	SRR24390597	SRP435475	PRJNA965924	SAMN34509275	Pond EnzMain	17-Jun-2020	Austria: Hohe Tauern	47.178 N 12.618 E	Limnos-like water sampler	biomass collection on 0.8 µm filters	400 – 700 ml	water from 120 cm depth, humic
EM08TI_200618	EMTI_200618	NGI_EM08TI_200618	National Genomics Infrastructure (NGI), SciLifeLab, Stockholm, Sweden	paired (2 x 151 bp)	Illumina NovaSeq 6000	Illumina TruSeq PCR-free	SRR24390596	SRP435475	PRJNA965924	SAMN34509279	Pond EnzMain	18-Jun-2020	Austria: Hohe Tauern	47.178 N 12.618 E	Limnos-like water sampler	biomass collection on 0.8 µm filters	400 – 700 ml	water from 120 cm depth, humic
EM08TI_200619	EMTI_200619	NGI_EM08TI_200619	National Genomics Infrastructure (NGI), SciLifeLab, Stockholm, Sweden	paired (2 x 151 bp)	Illumina NovaSeq 6000	Illumina TruSeq PCR-free	SRR24390595	SRP435475	PRJNA965924	SAMN34509283	Pond EnzMain	19-Jun-2020	Austria: Hohe Tauern	47.178 N 12.618 E	Limnos-like water sampler	biomass collection on 0.8 µm filters	400 – 700 ml	water from 120 cm depth, humic
EM08TI_200714	EMTI_200714	NGI_EM08TI_200714	National Genomics Infrastructure (NGI), SciLifeLab, Stockholm, Sweden	paired (2 x 151 bp)	Illumina NovaSeq 6000	Illumina TruSeq PCR-free	SRR24390594	SRP435475	PRJNA965924	SAMN34509287	Pond EnzMain	14-Jul-2020	Austria: Hohe Tauern	47.178 N 12.618 E	Limnos-like water sampler	biomass collection on 0.8 µm filters	400 – 700 ml	water from 120 cm depth, humic
EM08TI_200818	EMTI_200818	NGI_EM08TI_200818	National Genomics Infrastructure (NGI), SciLifeLab, Stockholm, Sweden	paired (2 x 151 bp)	Illumina NovaSeq 6000	Illumina TruSeq PCR-free	SRR24390592	SRP435475	PRJNA965924	SAMN34509291	Pond EnzMain	18-Aug-2020	Austria: Hohe Tauern	47.178 N 12.618 E	Limnos-like water sampler	biomass collection on 0.8 µm filters	400 – 700 ml	water from 120 cm depth, humic
EM08TI_200913	EMTI_200913	NGI_EM08TI_200913	National Genomics Infrastructure (NGI), SciLifeLab, Stockholm, Sweden	paired (2 x 151 bp)	Illumina NovaSeq 6000	Illumina TruSeq PCR-free	SRR24390591	SRP435475	PRJNA965924	SAMN34509295	Pond EnzMain	13-Sep-2020	Austria: Hohe Tauern	47.178 N 12.618 E	Limnos-like water sampler	biomass collection on 0.8 µm filters	400 – 700 ml	water from 120 cm depth, humic
EM08TI_201023	EMTI_201023	NGI_EM08TI_201023	National Genomics Infrastructure (NGI), SciLifeLab, Stockholm, Sweden	paired (2 x 151 bp)	Illumina NovaSeq 6000	Illumina TruSeq PCR-free	SRR24390590	SRP435475	PRJNA965924	SAMN34509299	Pond EnzMain	23-Oct-2020	Austria: Hohe Tauern	47.178 N 12.618 E	Limnos-like water sampler	biomass collection on 0.8 µm filters	400 – 700 ml	water from 120 cm depth, humic
Hu08OF_200616	HuOF_200616	NGI_Hu08OF_200616	National Genomics Infrastructure (NGI), SciLifeLab, Stockholm, Sweden	paired (2 x 151 bp)	Illumina NovaSeq 6000	Illumina TruSeq PCR-free	SRR24390589	SRP435475	PRJNA965924	SAMN34509301	Pond Hüttenteich	16-Jun-2020	Austria: Hohe Tauern	47.076 N 12.991 E	glass bottle	biomass collection on 0.8 µm filters	400 – 700 ml	surface water, humic

### Sheet: combined_metaGs
combined metagenome	sampling site	collection date	geographic location	latitude and longitude	T (°C)	pH	conductivity (µS/cm)	oxygen (mg/l)	oxygen saturation (%)	sampling depth	sample collection device	filter sizes for biomass collection	notes	SRA accession1 (0.2 µm filters, PCR-free library)	SRA accession2 (0.2 µm filters, SMARTer ThruPLEX library)	SRA accession3 (0.8 µm filters, SMARTer ThruPLEX library)	BioSample accession1 (0.2 µm filters)	BioSample accession2 (0.2 µm filters)	BioSample accession3 (0.8 µm filters)	BioProject accession
Aci1_07Aug2018	Lake Aci1	07-Aug-2018	Finland: Inari	69.131 N 27.761 E	18	6.48	5.82	8.91	96.2	20 cm	glass bottle	0.2 µm after 0.8 µm pre-filtration	-	SRR24390649	-	-	SAMN34509252	-	-	PRJNA965924
Clou_10July2018	Pond Cloudlacke	10-Jul-2018	Austria: Niedere Tauern	47.261 N 13.551 E	14.4	5.93	4.51	7.93	99.6	20 cm	glass bottle	0.2 µm after 0.8 µm pre-filtration	-	SRR24390648	-	-	SAMN34509255	-	-	PRJNA965924
Clou_11June2018	Pond Cloudlacke	11-Jun-2018	Austria: Niedere Tauern	47.261 N 13.551 E	18.5	5.32	4.38	5.99	79.4	20 cm	glass bottle	0.2 µm after 0.8 µm pre-filtration	-	SRR24390637	-	-	SAMN34509254	-	-	PRJNA965924
EnzMain_19July2018	Pond EnzMain	19-Jul-2018	Austria: Hohe Tauern	47.178 N 12.618 E	21.1	4.88	15.26	7.22	104	20 cm	glass bottle	0.2 µm after 0.8 µm pre-filtration	-	SRR24390626	-	-	SAMN34509263	-	-	PRJNA965924
EnzMain_28May2018	Pond EnzMain	28-May-2018	Austria: Hohe Tauern	47.178 N 12.618 E	17.5	4.75	10.15	7.68	97.7	20 cm	glass bottle	0.2 µm after 0.8 µm pre-filtration	-	SRR24390615	-	-	SAMN34509262	-	-	PRJNA965924
Fels_11June2018	Pond Felsenteich	11-Jun-2018	Austria: Niedere Tauern	47.261 N 13.551 E	20.7	5.56	5.24	5.72	81.6	20 cm	glass bottle	0.2 µm after 0.8 µm pre-filtration	-	SRR24390604	-	-	SAMN34509256	-	-	PRJNA965924
Gerlos4_19July2018	Pond Gerlos4	19-Jul-2018	Austria: Hohe Tauern	47.235 N 12.154 E	17.4	5.02	8.33	5.96	76.7	20 cm	glass bottle	0.2 µm after 0.8 µm pre-filtration	-	SRR24390593	-	-	SAMN34509258	-	-	PRJNA965924
Gerlos5_19July2018	Pond Gerlos5	19-Jul-2018	Austria: Hohe Tauern	47.235 N 12.154 E	17.7	5.26	8.78	7.01	90.5	20 cm	glass bottle	0.2 µm after 0.8 µm pre-filtration	-	SRR24390588	-	-	SAMN34509259	-	-	PRJNA965924
Hutt_28May2018	Pond Hüttenteich	28-May-2018	Austria: Hohe Tauern	47.076 N 12.991 E	15.9	5.84	4.01	6.04	74.3	20 cm	glass bottle	0.2 µm after 0.8 µm pre-filtration	-	SRR24390587	-	-	SAMN34509261	-	-	PRJNA965924
Inari4_07Aug2018	Lake Inari4	07-Aug-2018	Finland: Inari	68.918 N 27.009 E	16	7.01	31.6	7	72.6	20 cm	glass bottle	0.2 µm after 0.8 µm pre-filtration	-	SRR24390586	-	-	SAMN34509253	-	-	PRJNA965924
Latsch_28May2018	Pond Latschenteich	28-May-2018	Austria: Hohe Tauern	47.076 N 12.991 E	16	5.67	3.9	5.95	73.5	20 cm	glass bottle	0.2 µm after 0.8 µm pre-filtration	-	SRR24390647	-	-	SAMN34509260	-	-	PRJNA965924
Pas2_05Aug2018	Lake Pas2	05-Aug-2018	Norway: Sor-Varanger	69.501 N 30.050 E	19.1	6.46	25.4	7.56	83.9	20 cm	glass bottle	0.2 µm after 0.8 µm pre-filtration	-	SRR24390646	-	-	SAMN34509250	-	-	PRJNA965924
Roav4_06Aug2018	Pond Roav4	06-Aug-2018	Norway: Sor-Varanger	69.490 N 29.826 E	17.7	6.4	18.77	8.44	91.3	20 cm	glass bottle	0.2 µm after 0.8 µm pre-filtration	-	SRR24390645	-	-	SAMN34509251	-	-	PRJNA965924
Troeg7_08July2018	Pond Troeg7	08-Jul-2018	Austria: Niedere Tauern	47.250 N 13.267 E	13.8	5.72	3.22	7.03	85.4	20 cm	glass bottle	0.2 µm after 0.8 µm pre-filtration	-	SRR24390644	-	-	SAMN34509257	-	-	PRJNA965924
HuOF_200616	Pond Hüttenteich	16-Jun-2020	Austria: Hohe Tauern	47.076 N 12.991 E	11.8	5.17	5.4	8.82	100.7	20 cm	glass bottle	0.2 µm after 0.8 µm pre-filtration	metagenomes from same water sample but different sequencing runs combined	SRR24390630	SRR24390589	-	SAMN34509300	SAMN34509301	-	PRJNA965924
EMTI_201023	Pond EnzMain	23-Oct-2020	Austria: Hohe Tauern	47.178 N 12.618 E	6	4.43	17.9	10.09	98.7	120 cm	Limnos-like water sampler	0.8 µm and 0.2 µm	metagenomes from same water sample but different filter sizes and sequencing runs combined	SRR24390631	SRR24390610	SRR24390590	SAMN34509297	SAMN34509297	SAMN34509299	PRJNA965924
EMTI_200913	Pond EnzMain	13-Sep-2020	Austria: Hohe Tauern	47.178 N 12.618 E	13.9	4.35	18.6	8.4	99	120 cm	Limnos-like water sampler	0.8 µm and 0.2 µm	metagenomes from same water sample but different filter sizes and sequencing runs combined	SRR24390632	SRR24390611	SRR24390591	SAMN34509293	SAMN34509293	SAMN34509295	PRJNA965924
EMTI_200818	Pond EnzMain	18-Aug-2020	Austria: Hohe Tauern	47.178 N 12.618 E	17.5	4.37	15.3	5.86	76.5	120 cm	Limnos-like water sampler	0.8 µm and 0.2 µm	metagenomes from same water sample but different filter sizes and sequencing runs combined	SRR24390633	SRR24390612	SRR24390592	SAMN34509289	SAMN34509289	SAMN34509291	PRJNA965924
EMTI_200714	Pond EnzMain	14-Jul-2020	Austria: Hohe Tauern	47.178 N 12.618 E	16.6	4.53	14.4	7.67	96.4	120 cm	Limnos-like water sampler	0.8 µm and 0.2 µm	metagenomes from same water sample but different filter sizes and sequencing runs combined	SRR24390634	SRR24390613	SRR24390594	SAMN34509285	SAMN34509285	SAMN34509287	PRJNA965924
EMTI_200619	Pond EnzMain	19-Jun-2020	Austria: Hohe Tauern	47.178 N 12.618 E	13.3	4.52	13.7	8.25	97.8	120 cm	Limnos-like water sampler	0.8 µm and 0.2 µm	metagenomes from same water sample but different filter sizes and sequencing runs combined	SRR24390635	SRR24390614	SRR24390595	SAMN34509281	SAMN34509281	SAMN34509283	PRJNA965924
EMTI_200618	Pond EnzMain	18-Jun-2020	Austria: Hohe Tauern	47.178 N 12.618 E	13.1	4.49	14.2	8.56	99.5	120 cm	Limnos-like water sampler	0.8 µm and 0.2 µm	metagenomes from same water sample but different filter sizes and sequencing runs combined	-	SRR24390616	SRR24390596	-	SAMN34509277	SAMN34509279	PRJNA965924
EMTI_200617	Pond EnzMain	17-Jun-2020	Austria: Hohe Tauern	47.178 N 12.618 E	13	4.56	14.7	8.49	99.5	120 cm	Limnos-like water sampler	0.8 µm and 0.2 µm	metagenomes from same water sample but different filter sizes and sequencing runs combined	-	SRR24390617	SRR24390597	-	SAMN34509273	SAMN34509275	PRJNA965924
EMTI_200616	Pond EnzMain	16-Jun-2020	Austria: Hohe Tauern	47.178 N 12.618 E	NA	NA	NA	NA	NA	120 cm	Limnos-like water sampler	0.8 µm and 0.2 µm	metagenomes from same water sample but different filter sizes and sequencing runs combined	-	SRR24390618	SRR24390598	-	SAMN34509269	SAMN34509271	PRJNA965924
EMTI_200615	Pond EnzMain	15-Jun-2020	Austria: Hohe Tauern	47.178 N 12.618 E	NA	NA	NA	NA	NA	120 cm	Limnos-like water sampler	0.8 µm and 0.2 µm	metagenomes from same water sample but different filter sizes and sequencing runs combined	SRR24390636	SRR24390619	SRR24390599	SAMN34509265	SAMN34509265	SAMN34509267	PRJNA965924
EMOF_201023	Pond EnzMain	23-Oct-2020	Austria: Hohe Tauern	47.178 N 12.618 E	6	4.31	18	10.5	102	20 cm	glass bottle	0.8 µm and 0.2 µm	metagenomes from same water sample but different filter sizes and sequencing runs combined	SRR24390638	SRR24390620	SRR24390600	SAMN34509296	SAMN34509296	SAMN34509298	PRJNA965924
EMOF_200913	Pond EnzMain	13-Sep-2020	Austria: Hohe Tauern	47.178 N 12.618 E	17.4	4.29	17.8	8.27	102	20 cm	glass bottle	0.8 µm and 0.2 µm	metagenomes from same water sample but different filter sizes and sequencing runs combined	SRR24390639	SRR24390621	SRR24390601	SAMN34509292	SAMN34509292	SAMN34509294	PRJNA965924
EMOF_200818	Pond EnzMain	18-Aug-2020	Austria: Hohe Tauern	47.178 N 12.618 E	17.8	4.36	15.2	7.25	93.8	20 cm	glass bottle	0.8 µm and 0.2 µm	metagenomes from same water sample but different filter sizes and sequencing runs combined	SRR24390640	SRR24390622	SRR24390602	SAMN34509288	SAMN34509288	SAMN34509290	PRJNA965924
EMOF_200714	Pond EnzMain	14-Jul-2020	Austria: Hohe Tauern	47.178 N 12.618 E	18.5	4.46	14.2	7.91	103	20 cm	glass bottle	0.8 µm and 0.2 µm	metagenomes from same water sample but different filter sizes and sequencing runs combined	SRR24390641	SRR24390623	SRR24390603	SAMN34509284	SAMN34509284	SAMN34509286	PRJNA965924
EMOF_200619	Pond EnzMain	19-Jun-2020	Austria: Hohe Tauern	47.178 N 12.618 E	13.9	4.59	12.6	8.72	103.5	20 cm	glass bottle	0.8 µm and 0.2 µm	metagenomes from same water sample but different filter sizes and sequencing runs combined	SRR24390642	SRR24390624	SRR24390605	SAMN34509280	SAMN34509280	SAMN34509282	PRJNA965924
EMOF_200618	Pond EnzMain	18-Jun-2020	Austria: Hohe Tauern	47.178 N 12.618 E	13	4.56	14.7	8.49	99.5	20 cm	glass bottle	0.8 µm and 0.2 µm	metagenomes from same water sample but different filter sizes and sequencing runs combined	-	SRR24390625	SRR24390606	-	SAMN34509276	SAMN34509278	PRJNA965924
EMOF_200617	Pond EnzMain	17-Jun-2020	Austria: Hohe Tauern	47.178 N 12.618 E	13	4.56	14.7	8.49	99.5	20 cm	glass bottle	0.8 µm and 0.2 µm	metagenomes from same water sample but different filter sizes and sequencing runs combined	-	SRR24390627	SRR24390607	-	SAMN34509272	SAMN34509274	PRJNA965924
EMOF_200616	Pond EnzMain	16-Jun-2020	Austria: Hohe Tauern	47.178 N 12.618 E	9.5	4.61	12.5	8.35	100	20 cm	glass bottle	0.8 µm and 0.2 µm	metagenomes from same water sample but different filter sizes and sequencing runs combined	SRR24390643	SRR24390628	SRR24390608	SAMN34509268	SAMN34509268	SAMN34509270	PRJNA965924
EMOF_200615	Pond EnzMain	15-Jun-2020	Austria: Hohe Tauern	47.178 N 12.618 E	13.6	4.69	10.8	8.58	99.8	20 cm	glass bottle	0.8 µm and 0.2 µm	metagenomes from same water sample but different filter sizes and sequencing runs combined	-	SRR24390629	SRR24390609	-	SAMN34509264	SAMN34509266	PRJNA965924
